# An expanding arsenal of immune systems that protect bacteria from phages

**DOI:** 10.1101/2022.05.11.491447

**Authors:** Adi Millman, Sarah Melamed, Azita Leavitt, Shany Doron, Aude Bernheim, Jens Hör, Anna Lopatina, Gal Ofir, Dina Hochhauser, Avigail Stokar-Avihail, Nitzan Tal, Saar Sharir, Maya Voichek, Zohar Erez, Jose Lorenzo M. Ferrer, Daniel Dar, Assaf Kacen, Gil Amitai, Rotem Sorek

## Abstract

Bacterial anti-phage defense systems are frequently clustered in microbial genomes, forming defense islands. This genomic property enabled the recent discovery of multiple defense systems based on their genomic co-localization with known systems, but the full arsenal of anti-phage mechanisms in bacteria is still unknown. In this study we report the discovery of 21 new defense systems that protect bacteria from phages, based on computational genomic analyses and phage infection experiments. We find multiple systems with protein domains known to be involved in eukaryotic anti-viral immunity, including ISG15-like proteins, dynamin-like proteins, and SEFIR domains, and show that these domains participate in bacterial defense against phages. Additional systems include protein domains predicted to manipulate DNA and RNA molecules, as well as multiple toxin-antitoxin systems shown here to function in anti-phage defense. The systems we discovered are widely distributed in bacterial and archaeal genomes, and in some bacteria form a considerable fraction of the immune arsenal. Our data substantially expand the known inventory of defense systems utilized by bacteria to counteract phage infection.
