## Supplementary material for "An expanding arsenal of immune systems that protect bacteria from phages": Table S18

### Sheet: SG138.out
Taxon OID	Genome name	Species	Genus	Family	Order	Class	Phylum	Domain	Contig	BnzA (Gene OID)	BnzB (Gene OID)	Strand	Comment
2657245445	Lactobacillus animalis DSM 20602	Lactobacillus animalis	Lactobacillus	Lactobacillaceae	Lactobacillales	Bacilli	Firmicutes	Bacteria	Ga0106047_103	2658999467	2658999466	-	Verified
2501939605	Psychrobacter sp. UKMCC_SWTGB2	Psychrobacter sp.	Psychrobacter	Moraxellaceae	Pseudomonadales	Gammaproteobacteria	Proteobacteria	Bacteria	TGB_NODE_93	2501960808	2501960809	+
2516143012	Methylomonas sp. 11b	Methylomonas sp. 11b	Methylomonas	Methylococcaceae	Methylococcales	Gammaproteobacteria	Proteobacteria	Bacteria	scaffold1	2516192643	2516192642	-
2519103014	Thioalkalivibrio sp. ALE20	Thioalkalivibrio sp. ALE20	Thioalkalivibrio	Ectothiorhodospiraceae	Chromatiales	Gammaproteobacteria	Proteobacteria	Bacteria	F790DRAFT_scaffold00005.5	2519143527	2519143526	-
2521172611	Shewanella loihica PV-4	Shewanella loihica	Shewanella	Shewanellaceae	Alteromonadales	Gammaproteobacteria	Proteobacteria	Bacteria	Shewanella	2521616416	2521616415	-
2521172671	Pseudomonas sp. LAMO17WK12:I1	Pseudomonas sp. LAMO17WK12:I1	Pseudomonas	Pseudomonadaceae	Pseudomonadales	Gammaproteobacteria	Proteobacteria	Bacteria	F587DRAFT_scaffold00010.10	2521893512	2521893511	-	Another hit to gene A: 2521893510
2523533502	Pseudomonas sp. LAMO17WK12:I2	Pseudomonas sp. LAMO17WK12:I2	Pseudomonas	Pseudomonadaceae	Pseudomonadales	Gammaproteobacteria	Proteobacteria	Bacteria	D883DRAFT_scaffold00010.10	2523547134	2523547133	-	Another hit to gene A: 2523547132
2523533561	Pseudomonas taiwanensis DSM 21245	Pseudomonas taiwanensis	Pseudomonas	Pseudomonadaceae	Pseudomonadales	Gammaproteobacteria	Proteobacteria	Bacteria	H620DRAFT_scaffold00001.1	2523787486	2523787485	-
2524614573	Marinospirillum minutulum DSM 6287	Marinospirillum minutulum	Marinospirillum	Oceanospirillaceae	Oceanospirillales	Gammaproteobacteria	Proteobacteria	Bacteria	H571DRAFT_scaffold00005.5	2524999031	2524999029	-
2526164559	Exiguobacterium sp. ZOR0005 (Draft1)	Exiguobacterium sp. ZOR0005	Exiguobacterium	unclassified	Bacillales	Bacilli	Firmicutes	Bacteria	L971_NODE_15_len_76526_cov_49_656849.15	2526368862	2526368863	+
2546825527	Azospirillum sp. TTI	Azospirillum sp. TTI	Azospirillum	Rhodospirillaceae	Rhodospirillales	Alphaproteobacteria	Proteobacteria	Bacteria	AzoTTI_NODE_119_len_38954_cov_79_927071.117	2546903683	2546903684	+
2561511219	Lachnospiraceae bacterium AC2012	Lachnospiraceae bacterium AC2012	unclassified	Lachnospiraceae	Clostridiales	Clostridia	Firmicutes	Bacteria	P155DRAFT_scf7180000000008_quiver_dupTrim_8492.2	2562531244	2562531245	+
2562617200	Exiguobacterium oxidotolerans JCM 12280	Exiguobacterium oxidotolerans	Exiguobacterium	unclassified	Bacillales	Bacilli	Firmicutes	Bacteria	P403DRAFT_scf7180000000006_quiver.1	2563363524	2563363523	-
2571042013	Fusobacterium perfoetens ATCC 29250	Fusobacterium perfoetens	Fusobacterium	Fusobacteriaceae	Fusobacteriales	Fusobacteriia	Fusobacteria	Bacteria	T364DRAFT_scaffold00006.6	2571106799	2571106798	-
2571042346	Desulfovibrio paquesii DSM 16681	Desulfovibrio paquesii	Desulfovibrio	Desulfovibrionaceae	Desulfovibrionales	Deltaproteobacteria	Proteobacteria	Bacteria	BO29DRAFT_scaffold00008.8	2572191557	2572191558	+
2571042363	Thiomicrospira sp. MA2-6	Thiomicrospira sp. MA2-6	Thiomicrospira	Piscirickettsiaceae	Thiotrichales	Gammaproteobacteria	Proteobacteria	Bacteria	BS76DRAFT_scf7180000000002_quiver_dupTrim_10022.1	2572250378	2572250379	+
2574179783	Carnobacterium inhibens K1, DSM 13024	Carnobacterium inhibens	Carnobacterium	Carnobacteriaceae	Lactobacillales	Bacilli	Firmicutes	Bacteria	BR65DRAFT_scf7180000000016_quiver.6	2574483724	2574483725	+
2579779162	Methylobacter sp. BBA5.1	Methylobacter sp. BBA5.1	Methylobacter	Methylococcaceae	Methylococcales	Gammaproteobacteria	Proteobacteria	Bacteria	EK22DRAFT_scaffold00040.40	2582539241	2582539242	+
2593339244	Pseudobutyrivibrio sp. YE44	Pseudobutyrivibrio sp. YE44	Pseudobutyrivibrio	Lachnospiraceae	Clostridiales	Clostridia	Firmicutes	Bacteria	IE23DRAFT_scaffold00008.8	2595468446	2595468447	+
2597490180	Vibrio vulnificus 93U204	Vibrio vulnificus	Vibrio	Vibrionaceae	Vibrionales	Gammaproteobacteria	Proteobacteria	Bacteria	Ga0057536_gi675337566.1	2598628099	2598628098	-
2597490281	Staphylococcus aureus 2395 USA500	Staphylococcus aureus	Staphylococcus	Staphylococcaceae	Bacillales	Bacilli	Firmicutes	Bacteria	Ga0059257_gi675300911.2	2598917471	2598917472	+
2599185288	Pseudomonas sp. NFACC25	Pseudomonas sp. NFACC25	Pseudomonas	Pseudomonadaceae	Pseudomonadales	Gammaproteobacteria	Proteobacteria	Bacteria	Ga0058955_scaffold00007.7	2599881453	2599881454	+	Another hit to gene A: 2599881455
2603879557	Staphylococcus aureus M64056	Staphylococcus aureus	Staphylococcus	Staphylococcaceae	Bacillales	Bacilli	Firmicutes	Bacteria	Ga0057143_118	2604085916	2604085917	+
2603879669	Staphylococcus aureus T63898	Staphylococcus aureus	Staphylococcus	Staphylococcaceae	Bacillales	Bacilli	Firmicutes	Bacteria	Ga0057173_120	2604447170	2604447171	+
2603879994	Staphylococcus aureus M17033	Staphylococcus aureus	Staphylococcus	Staphylococcaceae	Bacillales	Bacilli	Firmicutes	Bacteria	Ga0057128_119	2605497397	2605497398	+
2603880002	Staphylococcus aureus T63897	Staphylococcus aureus	Staphylococcus	Staphylococcaceae	Bacillales	Bacilli	Firmicutes	Bacteria	Ga0057172_119	2605519550	2605519551	+
2603880217	Pseudomonas poae A2-S9	Pseudomonas poae	Pseudomonas	Pseudomonadaceae	Pseudomonadales	Gammaproteobacteria	Proteobacteria	Bacteria	Ga0006985_11	2606199897	2606199898	+	Anoter hit to gene A: 2606199899
2606217697	Shewanella sp. MR-4 (re-annotation)	Shewanella sp. MR-4	Shewanella	Shewanellaceae	Alteromonadales	Gammaproteobacteria	Proteobacteria	Bacteria	Ga0065631_11	2608254277	2608254278	+
2606217770	delta proteobacterium PSCGC 5220 (unscreened)	delta proteobacterium PSCGC 5220	unclassified	unclassified	unclassified	Deltaproteobacteria	Proteobacteria	Bacteria	Ga0068241_1090	2608512103	2608512104	+
2609459925	Vibrio nigripulchritudo SO65	Vibrio nigripulchritudo	Vibrio	Vibrionaceae	Vibrionales	Gammaproteobacteria	Proteobacteria	Bacteria	Ga0057402_1181	2610646786	2610646785	-
2609460194	Staphylococcus haemolyticus C10F	Staphylococcus haemolyticus	Staphylococcus	Staphylococcaceae	Bacillales	Bacilli	Firmicutes	Bacteria	Ga0062132_103	2611878035	2611878034	-
2617270709	Psychrobacter sp. LV10R520-6	Psychrobacter sp. LV10R520-6	Psychrobacter	Moraxellaceae	Pseudomonadales	Gammaproteobacteria	Proteobacteria	Bacteria	Ga0070627_11	2617287254	2617287253	-
2617271041	Staphylococcus haemolyticus C10D	Staphylococcus haemolyticus	Staphylococcus	Staphylococcaceae	Bacillales	Bacilli	Firmicutes	Bacteria	Ga0062124_113	2618586981	2618586982	+
2617271261	Bacillus rubiinfantis mt2	Bacillus rubiinfantis	Bacillus	Bacillaceae	Bacillales	Bacilli	Firmicutes	Bacteria	Ga0058649_121	2619309387	2619309388	+
2617271289	Halomonas xinjiangensis TRM 0175	Halomonas xinjiangensis	Halomonas	Halomonadaceae	Oceanospirillales	Gammaproteobacteria	Proteobacteria	Bacteria	Ga0060265_12	2619415077	2619415076	-
2619619095	Castellaniella defragrans 65Phen	Castellaniella defragrans	Castellaniella	Alcaligenaceae	Burkholderiales	Betaproteobacteria	Proteobacteria	Bacteria	Ga0039671_11	2620670819	2620670818	-
2619619283	candidate division KSB3 bacterium UASB270	Candidatus Vecturithrix granuli	Candidatus Vecturithrix	unclassified	unclassified	unclassified	unclassified	Bacteria	Ga0063343_1131	2621239841	2621239842	+
2627853677	Vibrio nigripulchritudo FTn2	Vibrio nigripulchritudo	Vibrio	Vibrionaceae	Vibrionales	Gammaproteobacteria	Proteobacteria	Bacteria	Ga0078573_1168	2628497698	2628497697	-
2627854289	Micromonospora purpureochromogenes DSM 43821	Micromonospora purpureochromogenes	Micromonospora	Micromonosporaceae	Micromonosporales	Actinobacteria	Actinobacteria	Bacteria	Ga0074696_11	2630952083	2630952084	+
2630968458	Enterobacter sp. Bisph1	Enterobacter sp. Bisph1	Enterobacter	Enterobacteriaceae	Enterobacterales	Gammaproteobacteria	Proteobacteria	Bacteria	Ga0077626_135	2631882709	2631882710	+
2630968636	Sporosarcina sp. ZBG7A	Sporosarcina sp. ZBG7A	Sporosarcina	Planococcaceae	Bacillales	Bacilli	Firmicutes	Bacteria	Ga0077713_110	2632618924	2632618923	-
2630968711	Shewanella sp. cp20	Shewanella sp. cp20	Shewanella	Shewanellaceae	Alteromonadales	Gammaproteobacteria	Proteobacteria	Bacteria	Ga0069557_107	2632934987	2632934988	+
2630968716	Vibrio nigripulchritudo AM115	Vibrio nigripulchritudo	Vibrio	Vibrionaceae	Vibrionales	Gammaproteobacteria	Proteobacteria	Bacteria	Ga0078570_1208	2632960922	2632960921	-
2630968751	Staphylococcus carnosus utilis LTH7013	Staphylococcus carnosus	Staphylococcus	Staphylococcaceae	Bacillales	Bacilli	Firmicutes	Bacteria	Ga0077411_103	2633094946	2633094947	+
2630968751	Staphylococcus carnosus utilis LTH7013	Staphylococcus carnosus	Staphylococcus	Staphylococcaceae	Bacillales	Bacilli	Firmicutes	Bacteria	Ga0077411_103	2633095039	2633095040	+
2634166387	Acinetobacter sp. HR7	Acinetobacter sp. HR7	Acinetobacter	Moraxellaceae	Pseudomonadales	Gammaproteobacteria	Proteobacteria	Bacteria	Ga0072370_1207	2635476073	2635476072	-
2636416134	Klebsiella pneumoniae IS53	Klebsiella pneumoniae	Klebsiella	Enterobacteriaceae	Enterobacterales	Gammaproteobacteria	Proteobacteria	Bacteria	Ga0097798_1322	2639470729	2639470728	-
2639762879	Aeromonas bivalvium CECT 7113	Aeromonas bivalvium	Aeromonas	Aeromonadaceae	Aeromonadales	Gammaproteobacteria	Proteobacteria	Bacteria	Ga0098509_108	2641103194	2641103193	-
2648501332	Staphylococcus haemolyticus 1HT3	Staphylococcus haemolyticus	Staphylococcus	Staphylococcaceae	Bacillales	Bacilli	Firmicutes	Bacteria	Ga0080959_135	2649490812	2649490813	+
2648501915	Dickeya sp. B16	Dickeya sp. B16	Dickeya	Pectobacteriaceae	Enterobacterales	Gammaproteobacteria	Proteobacteria	Bacteria	Ga0098613_150	2651809439	2651809440	+
2648501918	Staphylococcus haemolyticus Sh29/312/L2	Staphylococcus haemolyticus	Staphylococcus	Staphylococcaceae	Bacillales	Bacilli	Firmicutes	Bacteria	Ga0077964_11	2651816216	2651816217	+
2654587541	Pseudomonas fluorescens 2-79	Pseudomonas fluorescens	Pseudomonas	Pseudomonadaceae	Pseudomonadales	Gammaproteobacteria	Proteobacteria	Bacteria	Ga0098616_1024	2654774616	2654774617	+	Another hit to gene A: 2654774618
2654587898	Paraburkholderia tropica LMG 22274	Paraburkholderia tropica	Paraburkholderia	Burkholderiaceae	Burkholderiales	Betaproteobacteria	Proteobacteria	Bacteria	Ga0075245_101	2656182225	2656182226	+
2657245020	Paeniclostridium sordellii UMC4401	Paeniclostridium sordellii	Paeniclostridium	Peptostreptococcaceae	Clostridiales	Clostridia	Firmicutes	Bacteria	Ga0111895_103	2657772362	2657772363	+
2657245075	Lactococcus lactis lactis KF282	Lactococcus lactis	Lactococcus	Streptococcaceae	Lactobacillales	Bacilli	Firmicutes	Bacteria	Ga0113325_127	2657985876	2657985877	+	Another hit to gene B: 2657985875
2657245489	Pseudomonas aeruginosa ATCC 33354	Pseudomonas aeruginosa	Pseudomonas	Pseudomonadaceae	Pseudomonadales	Gammaproteobacteria	Proteobacteria	Bacteria	Ga0113241_1047	2659182952	2659182951	-
2660237921	Vibrio alginolyticus RM-10-2	Vibrio alginolyticus	Vibrio	Vibrionaceae	Vibrionales	Gammaproteobacteria	Proteobacteria	Bacteria	Ga0112342_141	2660314983	2660314982	-
2663762967	Paeniclostridium sordellii SSCC18392	Paeniclostridium sordellii	Paeniclostridium	Peptostreptococcaceae	Clostridiales	Clostridia	Firmicutes	Bacteria	Ga0111884_103	2665122890	2665122889	-
2663763247	Vibrio parahaemolyticus S119	Vibrio parahaemolyticus	Vibrio	Vibrionaceae	Vibrionales	Gammaproteobacteria	Proteobacteria	Bacteria	Ga0109009_1039	2666255002	2666255003	+
2663763521	Vibrio parahaemolyticus S128	Vibrio parahaemolyticus	Vibrio	Vibrionaceae	Vibrionales	Gammaproteobacteria	Proteobacteria	Bacteria	Ga0105986_1038	2667359000	2667358999	-
2667527722	Pseudomonas sp. TTU2014-096BSC	Pseudomonas sp. TTU2014-096BSC	Pseudomonas	Pseudomonadaceae	Pseudomonadales	Gammaproteobacteria	Proteobacteria	Bacteria	Ga0113311_143	2669214117	2669214118	+
2667528068	Paeniclostridium sordellii SSCC32135	Paeniclostridium sordellii	Paeniclostridium	Peptostreptococcaceae	Clostridiales	Clostridia	Firmicutes	Bacteria	Ga0111894_103	2670656742	2670656743	+
2671180257	Staphylococcus haemolyticus 25-57	Staphylococcus haemolyticus	Staphylococcus	Staphylococcaceae	Bacillales	Bacilli	Firmicutes	Bacteria	Ga0119049_107	2672022351	2672022350	-
2671180313	Staphylococcus haemolyticus 89727	Staphylococcus haemolyticus	Staphylococcus	Staphylococcaceae	Bacillales	Bacilli	Firmicutes	Bacteria	Ga0119169_104	2672263925	2672263926	+
2671180327	Staphylococcus haemolyticus 51_50	Staphylococcus haemolyticus	Staphylococcus	Staphylococcaceae	Bacillales	Bacilli	Firmicutes	Bacteria	Ga0119089_1004	2672324637	2672324636	-
2671180342	Staphylococcus haemolyticus 94759	Staphylococcus haemolyticus	Staphylococcus	Staphylococcaceae	Bacillales	Bacilli	Firmicutes	Bacteria	Ga0119161_102	2672380321	2672380320	-
2671180354	Staphylococcus haemolyticus 51-03	Staphylococcus haemolyticus	Staphylococcus	Staphylococcaceae	Bacillales	Bacilli	Firmicutes	Bacteria	Ga0119054_1099	2672440293	2672440292	-
2671180376	Staphylococcus haemolyticus 51-47	Staphylococcus haemolyticus	Staphylococcus	Staphylococcaceae	Bacillales	Bacilli	Firmicutes	Bacteria	Ga0119088_104	2672526403	2672526402	-
2671180470	Staphylococcus haemolyticus 51-45	Staphylococcus haemolyticus	Staphylococcus	Staphylococcaceae	Bacillales	Bacilli	Firmicutes	Bacteria	Ga0119087_124	2672910232	2672910233	+
2671180517	Staphylococcus haemolyticus 127639	Staphylococcus haemolyticus	Staphylococcus	Staphylococcaceae	Bacillales	Bacilli	Firmicutes	Bacteria	Ga0119164_120	2673106893	2673106892	-
2671180551	Staphylococcus haemolyticus 51-08	Staphylococcus haemolyticus	Staphylococcus	Staphylococcaceae	Bacillales	Bacilli	Firmicutes	Bacteria	Ga0119059_103	2673234929	2673234928	-
2671180554	Staphylococcus haemolyticus T_621	Staphylococcus haemolyticus	Staphylococcus	Staphylococcaceae	Bacillales	Bacilli	Firmicutes	Bacteria	Ga0119120_102	2673242930	2673242929	-
2671180586	Staphylococcus haemolyticus 25-44	Staphylococcus haemolyticus	Staphylococcus	Staphylococcaceae	Bacillales	Bacilli	Firmicutes	Bacteria	Ga0119048_116	2673373239	2673373240	+
2671180650	Staphylococcus aureus BK2529	Staphylococcus aureus	Staphylococcus	Staphylococcaceae	Bacillales	Bacilli	Firmicutes	Bacteria	Ga0109878_113	2673639706	2673639707	+
2671180672	Staphylococcus haemolyticus 113101	Staphylococcus haemolyticus	Staphylococcus	Staphylococcaceae	Bacillales	Bacilli	Firmicutes	Bacteria	Ga0119140_120	2673725616	2673725615	-
2671180731	Staphylococcus haemolyticus 51-34	Staphylococcus haemolyticus	Staphylococcus	Staphylococcaceae	Bacillales	Bacilli	Firmicutes	Bacteria	Ga0119078_104	2673972139	2673972138	-
2671180777	Staphylococcus haemolyticus 25-59	Staphylococcus haemolyticus	Staphylococcus	Staphylococcaceae	Bacillales	Bacilli	Firmicutes	Bacteria	Ga0119052_106	2674141058	2674141057	-
2671180837	Lactococcus lactis lactis ML8	Lactococcus lactis	Lactococcus	Streptococcaceae	Lactobacillales	Bacilli	Firmicutes	Bacteria	Ga0113333_1182	2674397165	2674397164	-	Another hit to gene B: 2674397166
2671180951	Staphylococcus haemolyticus F045	Staphylococcus haemolyticus	Staphylococcus	Staphylococcaceae	Bacillales	Bacilli	Firmicutes	Bacteria	Ga0119119_118	2674873940	2674873939	-
2671180975	Staphylococcus haemolyticus 109919	Staphylococcus haemolyticus	Staphylococcus	Staphylococcaceae	Bacillales	Bacilli	Firmicutes	Bacteria	Ga0119128_103	2674974299	2674974298	-
2671181024	Staphylococcus haemolyticus 51-13	Staphylococcus haemolyticus	Staphylococcus	Staphylococcaceae	Bacillales	Bacilli	Firmicutes	Bacteria	Ga0119062_1020	2675169889	2675169888	-
2671181036	Staphylococcus haemolyticus 113952	Staphylococcus haemolyticus	Staphylococcus	Staphylococcaceae	Bacillales	Bacilli	Firmicutes	Bacteria	Ga0119142_102	2675221855	2675221854	-
2671181095	Staphylococcus aureus aureus 301-188	Staphylococcus aureus	Staphylococcus	Staphylococcaceae	Bacillales	Bacilli	Firmicutes	Bacteria	Ga0124363_116	2675482346	2675482347	+
2671181098	Staphylococcus haemolyticus M-176	Staphylococcus haemolyticus	Staphylococcus	Staphylococcaceae	Bacillales	Bacilli	Firmicutes	Bacteria	Ga0119100_104	2675490228	2675490227	-
2671181133	Staphylococcus haemolyticus F033	Staphylococcus haemolyticus	Staphylococcus	Staphylococcaceae	Bacillales	Bacilli	Firmicutes	Bacteria	Ga0119116_104	2675644078	2675644077	-
2671181157	Staphylococcus haemolyticus 25-38	Staphylococcus haemolyticus	Staphylococcus	Staphylococcaceae	Bacillales	Bacilli	Firmicutes	Bacteria	Ga0119047_106	2675747139	2675747138	-
2671181170	Staphylococcus haemolyticus 51_06	Staphylococcus haemolyticus	Staphylococcus	Staphylococcaceae	Bacillales	Bacilli	Firmicutes	Bacteria	Ga0119057_123	2675804588	2675804587	-
2671181192	Staphylococcus haemolyticus 115472	Staphylococcus haemolyticus	Staphylococcus	Staphylococcaceae	Bacillales	Bacilli	Firmicutes	Bacteria	Ga0119133_104	2675894298	2675894297	-
2675903166	Clostridium fimetarium DSM 9179	[Clostridium] fimetarium	Lachnoclostridium	Lachnospiraceae	Clostridiales	Clostridia	Firmicutes	Bacteria	Ga0104511_103	2676921197	2676921198	-
2675903299	Staphylococcus haemolyticus 51-11	Staphylococcus haemolyticus	Staphylococcus	Staphylococcaceae	Bacillales	Bacilli	Firmicutes	Bacteria	Ga0119063_1004	2677410599	2677410598	-
2675903322	Staphylococcus haemolyticus 105731	Staphylococcus haemolyticus	Staphylococcus	Staphylococcaceae	Bacillales	Bacilli	Firmicutes	Bacteria	Ga0119167_101	2677494952	2677494951	-
2675903446	Staphylococcus haemolyticus 8074328	Staphylococcus haemolyticus	Staphylococcus	Staphylococcaceae	Bacillales	Bacilli	Firmicutes	Bacteria	Ga0119115_102	2678002138	2678002137	-
2675903485	Staphylococcus aureus 2588STDY5627518	Staphylococcus aureus	Staphylococcus	Staphylococcaceae	Bacillales	Bacilli	Firmicutes	Bacteria	Ga0122898_132	2678147450	2678147451	+
2675903582	Staphylococcus haemolyticus 96671	Staphylococcus haemolyticus	Staphylococcus	Staphylococcaceae	Bacillales	Bacilli	Firmicutes	Bacteria	Ga0121795_103	2678511651	2678511652	+
2675903607	Staphylococcus haemolyticus 21116	Staphylococcus haemolyticus	Staphylococcus	Staphylococcaceae	Bacillales	Bacilli	Firmicutes	Bacteria	Ga0119124_111	2678604580	2678604579	-
2681812807	Pseudomonas sp. A214	Pseudomonas sp.	Pseudomonas	Pseudomonadaceae	Pseudomonadales	Gammaproteobacteria	Proteobacteria	Bacteria	Ga0116994_11	2681848610	2681848609	-
2681813275	Staphylococcus haemolyticus 26-24	Staphylococcus haemolyticus	Staphylococcus	Staphylococcaceae	Bacillales	Bacilli	Firmicutes	Bacteria	Ga0119055_106	2683613512	2683613511	-
2681813276	Staphylococcus haemolyticus 51-18	Staphylococcus haemolyticus	Staphylococcus	Staphylococcaceae	Bacillales	Bacilli	Firmicutes	Bacteria	Ga0119066_1004	2683615841	2683615840	-
2681813277	Staphylococcus haemolyticus 115609	Staphylococcus haemolyticus	Staphylococcus	Staphylococcaceae	Bacillales	Bacilli	Firmicutes	Bacteria	Ga0119126_105	2683618911	2683618910	-
2681813280	Staphylococcus haemolyticus 51-39	Staphylococcus haemolyticus	Staphylococcus	Staphylococcaceae	Bacillales	Bacilli	Firmicutes	Bacteria	Ga0119080_103	2683626161	2683626160	-
2681813281	Staphylococcus haemolyticus CN1138	Staphylococcus haemolyticus	Staphylococcus	Staphylococcaceae	Bacillales	Bacilli	Firmicutes	Bacteria	Ga0119105_101	2683628440	2683628441	+
2681813282	Staphylococcus haemolyticus CN1175	Staphylococcus haemolyticus	Staphylococcus	Staphylococcaceae	Bacillales	Bacilli	Firmicutes	Bacteria	Ga0119107_118	2683632162	2683632163	+
2684622647	Lactobacillus mucosae LM1 Marseille	Lactobacillus mucosae	Lactobacillus	Lactobacillaceae	Lactobacillales	Bacilli	Firmicutes	Bacteria	Ga0124142_110	2685218475	2685218476	+
2687453443	Pseudomonas alcaligenes NEB 585	Pseudomonas alcaligenes	Pseudomonas	Pseudomonadaceae	Pseudomonadales	Gammaproteobacteria	Proteobacteria	Bacteria	Ga0123627_11	2688808846	2688808845	-
2687453479	Bordetella hinzii F582	Bordetella hinzii	Bordetella	Alcaligenaceae	Burkholderiales	Betaproteobacteria	Proteobacteria	Bacteria	Ga0123600_11	2688959470	2688959469	-
2687453571	Pseudomonas aeruginosa H5708	Pseudomonas aeruginosa	Pseudomonas	Pseudomonadaceae	Pseudomonadales	Gammaproteobacteria	Proteobacteria	Bacteria	Ga0125197_11	2689325014	2689325015	+
2690315712	Staphylococcus aureus aureus 300-169	Staphylococcus aureus	Staphylococcus	Staphylococcaceae	Bacillales	Bacilli	Firmicutes	Bacteria	Ga0129092_115	2690819035	2690819036	+
2690316093	Staphylococcus haemolyticus F0_34	Staphylococcus haemolyticus	Staphylococcus	Staphylococcaceae	Bacillales	Bacilli	Firmicutes	Bacteria	Ga0119118_101	2692217550	2692217549	-
2690316110	Staphylococcus haemolyticus 51-21	Staphylococcus haemolyticus	Staphylococcus	Staphylococcaceae	Bacillales	Bacilli	Firmicutes	Bacteria	Ga0119068_107	2692288204	2692288203	-
2690316146	Staphylococcus haemolyticus 51_41	Staphylococcus haemolyticus	Staphylococcus	Staphylococcaceae	Bacillales	Bacilli	Firmicutes	Bacteria	Ga0119082_103	2692432698	2692432697	-
2690316164	Staphylococcus haemolyticus 133319	Staphylococcus haemolyticus	Staphylococcus	Staphylococcaceae	Bacillales	Bacilli	Firmicutes	Bacteria	Ga0119134_102	2692514267	2692514266	-
2690316167	Staphylococcus haemolyticus 51-16	Staphylococcus haemolyticus	Staphylococcus	Staphylococcaceae	Bacillales	Bacilli	Firmicutes	Bacteria	Ga0119064_120	2692527882	2692527881	-
2690316197	Staphylococcus haemolyticus 51-51	Staphylococcus haemolyticus	Staphylococcus	Staphylococcaceae	Bacillales	Bacilli	Firmicutes	Bacteria	Ga0119093_103	2692649672	2692649671	-
2690316211	Staphylococcus haemolyticus 104626	Staphylococcus haemolyticus	Staphylococcus	Staphylococcaceae	Bacillales	Bacilli	Firmicutes	Bacteria	Ga0119146_1003	2692707279	2692707278	-
2690316275	Staphylococcus haemolyticus 114564	Staphylococcus haemolyticus	Staphylococcus	Staphylococcaceae	Bacillales	Bacilli	Firmicutes	Bacteria	Ga0119135_104	2692984956	2692984955	-
2690316277	Staphylococcus haemolyticus 112056	Staphylococcus haemolyticus	Staphylococcus	Staphylococcaceae	Bacillales	Bacilli	Firmicutes	Bacteria	Ga0119160_104	2692992228	2692992227	-
2690316302	Staphylococcus haemolyticus 51-27	Staphylococcus haemolyticus	Staphylococcus	Staphylococcaceae	Bacillales	Bacilli	Firmicutes	Bacteria	Ga0119071_107	2693099983	2693099984	+
2690316303	Staphylococcus haemolyticus 25-12	Staphylococcus haemolyticus	Staphylococcus	Staphylococcaceae	Bacillales	Bacilli	Firmicutes	Bacteria	Ga0119045_110	2693102704	2693102703	-
2690316324	Staphylococcus haemolyticus 51-07	Staphylococcus haemolyticus	Staphylococcus	Staphylococcaceae	Bacillales	Bacilli	Firmicutes	Bacteria	Ga0119058_1018	2693197301	2693197300	-
2690316334	Staphylococcus haemolyticus F06	Staphylococcus haemolyticus	Staphylococcus	Staphylococcaceae	Bacillales	Bacilli	Firmicutes	Bacteria	Ga0119117_105	2693243419	2693243420	+
2690316335	Staphylococcus haemolyticus 51_17	Staphylococcus haemolyticus	Staphylococcus	Staphylococcaceae	Bacillales	Bacilli	Firmicutes	Bacteria	Ga0119065_1004	2693245771	2693245770	-
2693429540	Staphylococcus haemolyticus 51-32	Staphylococcus haemolyticus	Staphylococcus	Staphylococcaceae	Bacillales	Bacilli	Firmicutes	Bacteria	Ga0119077_104	2693596216	2693596215	-
2693429546	Staphylococcus haemolyticus W_139	Staphylococcus haemolyticus	Staphylococcus	Staphylococcaceae	Bacillales	Bacilli	Firmicutes	Bacteria	Ga0119129_110	2693615962	2693615961	-
2693429590	Staphylococcus haemolyticus 51-35	Staphylococcus haemolyticus	Staphylococcus	Staphylococcaceae	Bacillales	Bacilli	Firmicutes	Bacteria	Ga0119079_1003	2693808038	2693808037	-
2693429608	Staphylococcus haemolyticus 51-44	Staphylococcus haemolyticus	Staphylococcus	Staphylococcaceae	Bacillales	Bacilli	Firmicutes	Bacteria	Ga0119083_101	2693886340	2693886341	+
2693429610	Staphylococcus haemolyticus W114	Staphylococcus haemolyticus	Staphylococcus	Staphylococcaceae	Bacillales	Bacilli	Firmicutes	Bacteria	Ga0119127_1029	2693894200	2693894199	-
2693429610	Staphylococcus haemolyticus W114	Staphylococcus haemolyticus	Staphylococcus	Staphylococcaceae	Bacillales	Bacilli	Firmicutes	Bacteria	Ga0119127_1044	2693894576	2693894577	+
2693429667	Staphylococcus haemolyticus 51-31	Staphylococcus haemolyticus	Staphylococcus	Staphylococcaceae	Bacillales	Bacilli	Firmicutes	Bacteria	Ga0119075_105	2694140661	2694140660	-
2693429670	Staphylococcus haemolyticus 51-52	Staphylococcus haemolyticus	Staphylococcus	Staphylococcaceae	Bacillales	Bacilli	Firmicutes	Bacteria	Ga0119092_102	2694151370	2694151369	-
2693429673	Staphylococcus haemolyticus 51-55	Staphylococcus haemolyticus	Staphylococcus	Staphylococcaceae	Bacillales	Bacilli	Firmicutes	Bacteria	Ga0119094_103	2694165712	2694165711	-
2693429717	Staphylococcus haemolyticus 51-72	Staphylococcus haemolyticus	Staphylococcus	Staphylococcaceae	Bacillales	Bacilli	Firmicutes	Bacteria	Ga0119091_103	2694346223	2694346222	-
2693429722	Staphylococcus haemolyticus T_480	Staphylococcus haemolyticus	Staphylococcus	Staphylococcaceae	Bacillales	Bacilli	Firmicutes	Bacteria	Ga0119122_103	2694367322	2694367321	-
2693429726	Staphylococcus haemolyticus CN1197	Staphylococcus haemolyticus	Staphylococcus	Staphylococcaceae	Bacillales	Bacilli	Firmicutes	Bacteria	Ga0119108_103	2694385207	2694385208	+
2693429732	Vibrio parahaemolyticus S060	Vibrio parahaemolyticus	Vibrio	Vibrionaceae	Vibrionales	Gammaproteobacteria	Proteobacteria	Bacteria	Ga0106002_1100	2694416811	2694416812	+
2693429763	Staphylococcus haemolyticus JCSC_1435	Staphylococcus haemolyticus	Staphylococcus	Staphylococcaceae	Bacillales	Bacilli	Firmicutes	Bacteria	Ga0119101_103	2694547134	2694547133	-
2693429995	Thiomicrospira sp. JGI CrystG Aug3-3-F18 (unscreened)	Thiomicrospira sp. JGI CrystG Aug3-3-F18	Thiomicrospira	Piscirickettsiaceae	Thiotrichales	Gammaproteobacteria	Proteobacteria	Bacteria	Ga0099311_107	2695215271	2695215272	+
2695420337	Staphylococcus aureus NRS120	Staphylococcus aureus	Staphylococcus	Staphylococcaceae	Bacillales	Bacilli	Firmicutes	Bacteria	Ga0109871_11	2695553281	2695553280	-
2695420378	Vibrio parahaemolyticus S125	Vibrio parahaemolyticus	Vibrio	Vibrionaceae	Vibrionales	Gammaproteobacteria	Proteobacteria	Bacteria	Ga0109006_1059	2695739099	2695739098	-
2695420406	Staphylococcus haemolyticus 124655	Staphylococcus haemolyticus	Staphylococcus	Staphylococcaceae	Bacillales	Bacilli	Firmicutes	Bacteria	Ga0119138_102	2695862543	2695862542	-
2695420450	Staphylococcus haemolyticus 92271	Staphylococcus haemolyticus	Staphylococcus	Staphylococcaceae	Bacillales	Bacilli	Firmicutes	Bacteria	Ga0119132_102	2696038841	2696038842	+
2695420467	Staphylococcus haemolyticus 26-4	Staphylococcus haemolyticus	Staphylococcus	Staphylococcaceae	Bacillales	Bacilli	Firmicutes	Bacteria	Ga0119051_107	2696114572	2696114571	-
2695420469	Staphylococcus haemolyticus 51-48	Staphylococcus haemolyticus	Staphylococcus	Staphylococcaceae	Bacillales	Bacilli	Firmicutes	Bacteria	Ga0119090_105	2696119717	2696119716	-
2695420522	Staphylococcus haemolyticus 8-9	Staphylococcus haemolyticus	Staphylococcus	Staphylococcaceae	Bacillales	Bacilli	Firmicutes	Bacteria	Ga0119095_106	2696371183	2696371182	-
2695420531	Staphylococcus haemolyticus 25-63	Staphylococcus haemolyticus	Staphylococcus	Staphylococcaceae	Bacillales	Bacilli	Firmicutes	Bacteria	Ga0119053_106	2696411699	2696411700	+
2695420628	Staphylococcus haemolyticus CN1134	Staphylococcus haemolyticus	Staphylococcus	Staphylococcaceae	Bacillales	Bacilli	Firmicutes	Bacteria	Ga0119106_1015	2696822084	2696822085	+
2695420671	Staphylococcus haemolyticus 127925	Staphylococcus haemolyticus	Staphylococcus	Staphylococcaceae	Bacillales	Bacilli	Firmicutes	Bacteria	Ga0119137_1019	2697002985	2697002984	-
2695420690	Staphylococcus haemolyticus 51-43	Staphylococcus haemolyticus	Staphylococcus	Staphylococcaceae	Bacillales	Bacilli	Firmicutes	Bacteria	Ga0119084_103	2697078316	2697078315	-
2695420751	Staphylococcus haemolyticus 51-42	Staphylococcus haemolyticus	Staphylococcus	Staphylococcaceae	Bacillales	Bacilli	Firmicutes	Bacteria	Ga0119085_105	2697334141	2697334140	-
2695420761	Staphylococcus haemolyticus 97208	Staphylococcus haemolyticus	Staphylococcus	Staphylococcaceae	Bacillales	Bacilli	Firmicutes	Bacteria	Ga0119163_103	2697370996	2697370997	+
2695420797	Staphylococcus haemolyticus 103709	Staphylococcus haemolyticus	Staphylococcus	Staphylococcaceae	Bacillales	Bacilli	Firmicutes	Bacteria	Ga0119154_117	2697523142	2697523143	+
2695420803	Paeniclostridium sordellii W2922	Paeniclostridium sordellii	Paeniclostridium	Peptostreptococcaceae	Clostridiales	Clostridia	Firmicutes	Bacteria	Ga0111917_1014	2697547267	2697547266	-
2695420856	Staphylococcus haemolyticus 131776	Staphylococcus haemolyticus	Staphylococcus	Staphylococcaceae	Bacillales	Bacilli	Firmicutes	Bacteria	Ga0119136_103	2697769996	2697769997	+
2695420857	Staphylococcus haemolyticus 51-26	Staphylococcus haemolyticus	Staphylococcus	Staphylococcaceae	Bacillales	Bacilli	Firmicutes	Bacteria	Ga0119070_119	2697773505	2697773506	+
2695420866	Staphylococcus haemolyticus 104658	Staphylococcus haemolyticus	Staphylococcus	Staphylococcaceae	Bacillales	Bacilli	Firmicutes	Bacteria	Ga0119158_110	2697817306	2697817305	-
2695420895	Staphylococcus haemolyticus 51-15	Staphylococcus haemolyticus	Staphylococcus	Staphylococcaceae	Bacillales	Bacilli	Firmicutes	Bacteria	Ga0119110_1008	2697946674	2697946673	-
2695420902	Staphylococcus haemolyticus 25-60	Staphylococcus haemolyticus	Staphylococcus	Staphylococcaceae	Bacillales	Bacilli	Firmicutes	Bacteria	Ga0119050_108	2697977124	2697977125	+
2695420916	Staphylococcus haemolyticus W_75	Staphylococcus haemolyticus	Staphylococcus	Staphylococcaceae	Bacillales	Bacilli	Firmicutes	Bacteria	Ga0119125_116	2698044259	2698044258	-
2698536351	Staphylococcus haemolyticus 115601	Staphylococcus haemolyticus	Staphylococcus	Staphylococcaceae	Bacillales	Bacilli	Firmicutes	Bacteria	Ga0119166_104	2698734698	2698734697	-
2698536353	Staphylococcus haemolyticus 25-29	Staphylococcus haemolyticus	Staphylococcus	Staphylococcaceae	Bacillales	Bacilli	Firmicutes	Bacteria	Ga0119046_107	2698740328	2698740327	-
2698536359	Staphylococcus haemolyticus 51-24	Staphylococcus haemolyticus	Staphylococcus	Staphylococcaceae	Bacillales	Bacilli	Firmicutes	Bacteria	Ga0119072_123	2698768884	2698768885	+
2698536383	Staphylococcus haemolyticus 6_13	Staphylococcus haemolyticus	Staphylococcus	Staphylococcaceae	Bacillales	Bacilli	Firmicutes	Bacteria	Ga0119096_109	2698864466	2698864465	-
2698536402	Staphylococcus haemolyticus 51-30	Staphylococcus haemolyticus	Staphylococcus	Staphylococcaceae	Bacillales	Bacilli	Firmicutes	Bacteria	Ga0119074_108	2698942360	2698942361	+
2698536429	Staphylococcus haemolyticus 95671	Staphylococcus haemolyticus	Staphylococcus	Staphylococcaceae	Bacillales	Bacilli	Firmicutes	Bacteria	Ga0119109_103	2699067931	2699067930	-
2698536462	Staphylococcus haemolyticus 51-20	Staphylococcus haemolyticus	Staphylococcus	Staphylococcaceae	Bacillales	Bacilli	Firmicutes	Bacteria	Ga0119067_103	2699204813	2699204812	-
2698536486	Staphylococcus haemolyticus 51-33	Staphylococcus haemolyticus	Staphylococcus	Staphylococcaceae	Bacillales	Bacilli	Firmicutes	Bacteria	Ga0119076_120	2699298906	2699298907	+
2698536488	Staphylococcus haemolyticus F01	Staphylococcus haemolyticus	Staphylococcus	Staphylococcaceae	Bacillales	Bacilli	Firmicutes	Bacteria	Ga0119174_112	2699306145	2699306144	-
2700989247	Vibrio parahaemolyticus CFSAN007444	Vibrio parahaemolyticus	Vibrio	Vibrionaceae	Vibrionales	Gammaproteobacteria	Proteobacteria	Bacteria	Ga0106579_1014	2701903382	2701903384	+
2700989271	Lactobacillus xiangfangensis LMG 26013	Lactobacillus xiangfangensis	Lactobacillus	Lactobacillaceae	Lactobacillales	Bacilli	Firmicutes	Bacteria	Ga0106658_1033	2701972914	2701972916	+	Gene A is possibly fragmented (2701972914, 2701972915)
2700989271	Lactobacillus xiangfangensis LMG 26013	Lactobacillus xiangfangensis	Lactobacillus	Lactobacillaceae	Lactobacillales	Bacilli	Firmicutes	Bacteria	Ga0106658_1080	2701974299	2701974300	+
2700989477	Helicobacter sanguini MIT 97-6194	Helicobacter saguini	Helicobacter	Helicobacteraceae	Campylobacterales	Epsilonproteobacteria	Proteobacteria	Bacteria	Ga0112958_1178	2702845705	2702845706	+
2703718680	Klebsiella pneumoniae pneumoniae ST323:941530379	Klebsiella pneumoniae	Klebsiella	Enterobacteriaceae	Enterobacterales	Gammaproteobacteria	Proteobacteria	Bacteria	Ga0122327_110	2703967619	2703967620	+
2703718923	Staphylococcus aureus 2588STDY5748679	Staphylococcus aureus	Staphylococcus	Staphylococcaceae	Bacillales	Bacilli	Firmicutes	Bacteria	Ga0122921_130	2705098608	2705098609	+
2703718931	Staphylococcus aureus 2588STDY5748881	Staphylococcus aureus	Staphylococcus	Staphylococcaceae	Bacillales	Bacilli	Firmicutes	Bacteria	Ga0122932_121	2705121101	2705121100	-
2703719186	Pseudomonas sp. S4B6	unclassified	Pseudomonas	Pseudomonadaceae	Pseudomonadales	Gammaproteobacteria	Proteobacteria	Bacteria	Ga0139560_1043	2705825234	2705825233	-
2703719284	Pseudomonas sp. S3A11	unclassified	Pseudomonas	Pseudomonadaceae	Pseudomonadales	Gammaproteobacteria	Proteobacteria	Bacteria	Ga0151332_11	2706226131	2706226132	+
2703719308	Clostridium beijerinckii BAS/B2 (CLBEJ)	Clostridium beijerinckii	Clostridium	Clostridiaceae	Clostridiales	Clostridia	Firmicutes	Bacteria	CLBEJ_contig000080	2706288362	2706288361	-
2703719309	Clostridium beijerinckii BAS/B3/I/124 (CLBIJ)	Clostridium beijerinckii	Clostridium	Clostridiaceae	Clostridiales	Clostridia	Firmicutes	Bacteria	CLBIJ_contig000001	2706292381	2706292380	-
2703719310	Clostridium beijerinckii NCP260 (CLOBJ)	Clostridium beijerinckii	Clostridium	Clostridiaceae	Clostridiales	Clostridia	Firmicutes	Bacteria	CLOBJ_contig000079	2706299131	2706299132	+
2703719314	Clostridium beijerinckii NRRL B-596 (CLOBE)	Clostridium beijerinckii	Clostridium	Clostridiaceae	Clostridiales	Clostridia	Firmicutes	Bacteria	CLOBE_contig000002	2706316178	2706316179	+
2703719315	Clostridium beijernckii VPI 5481 (CLBEI_DSM791)	Clostridium beijerinckii	Clostridium	Clostridiaceae	Clostridiales	Clostridia	Firmicutes	Bacteria	CLBEI_contig000062	2706324956	2706324955	-
2703719416	Staphylococcus aureus 2588STDY5748906	Staphylococcus aureus	Staphylococcus	Staphylococcaceae	Bacillales	Bacilli	Firmicutes	Bacteria	Ga0121861_129	2706703610	2706703611	+
2711768187	Enterobacter cloacae CIDEIMsCOL9	Enterobacter cloacae complex sp. CIDEIMsCOL9	Enterobacter	Enterobacteriaceae	Enterobacterales	Gammaproteobacteria	Proteobacteria	Bacteria	Ga0124541_1010	2712608772	2712608773	+
2711768655	Clostridium chromiireducens DSM 23318 (CCHR)	Clostridium chromiireducens	Clostridium	Clostridiaceae	Clostridiales	Clostridia	Firmicutes	Bacteria	CCHR_contig000085	2713644398	2713644397	-
2713896763	Photobacterium aquae CGMCC 1.12159	Photobacterium aquae	Photobacterium	Vibrionaceae	Vibrionales	Gammaproteobacteria	Proteobacteria	Bacteria	Ga0124607_1020	2714135983	2714135982	-
2713896819	Staphylococcus carnosus 336	Staphylococcus carnosus	Staphylococcus	Staphylococcaceae	Bacillales	Bacilli	Firmicutes	Bacteria	Ga0124704_105	2714407956	2714407955	-
2713896819	Staphylococcus carnosus 336	Staphylococcus carnosus	Staphylococcus	Staphylococcaceae	Bacillales	Bacilli	Firmicutes	Bacteria	Ga0124704_120	2714408835	2714408836	+
2718217680	Halomonas songnenensis CGMCC 1.12152	Halomonas songnenensis	Halomonas	Halomonadaceae	Oceanospirillales	Gammaproteobacteria	Proteobacteria	Bacteria	Ga0171609_102	2718445128	2718445129	+
2718217846	Staphylococcus simulans FDAARGOS_124	Staphylococcus simulans	Staphylococcus	Staphylococcaceae	Bacillales	Bacilli	Firmicutes	Bacteria	Ga0175522_11	2719027960	2719027961	+
2724679240	Herbidospora sakaeratensis NBRC 102641	Herbidospora sakaeratensis	Herbidospora	Streptosporangiaceae	Streptosporangiales	Actinobacteria	Actinobacteria	Bacteria	Ga0126457_112	2725996379	2725996380	+
2724679242	Herbidospora yilanensis NBRC 106371	Herbidospora yilanensis	Herbidospora	Streptosporangiaceae	Streptosporangiales	Actinobacteria	Actinobacteria	Bacteria	Ga0126459_115	2726009801	2726009802	+
2724679454	Enterobacter asburiae LH74	Enterobacter asburiae	Enterobacter	Enterobacteriaceae	Enterobacterales	Gammaproteobacteria	Proteobacteria	Bacteria	Ga0126730_105	2726869210	2726869209	-
2724679786	Janthinobacterium sp. 13	Janthinobacterium sp. 13	Janthinobacterium	Oxalobacteraceae	Burkholderiales	Betaproteobacteria	Proteobacteria	Bacteria	Ga0181120_11	2728071075	2728071076	+
2728369143	Staphylococcus haemolyticus SHN36	Staphylococcus haemolyticus	Staphylococcus	Staphylococcaceae	Bacillales	Bacilli	Firmicutes	Bacteria	Ga0127295_102	2729366817	2729366816	-
2728369147	Staphylococcus haemolyticus SH1752	Staphylococcus haemolyticus	Staphylococcus	Staphylococcaceae	Bacillales	Bacilli	Firmicutes	Bacteria	Ga0127299_1072	2729383756	2729383757	+
2731957839	Pseudomonas fluorescens C2	Pseudomonas sp. C2	Pseudomonas	Pseudomonadaceae	Pseudomonadales	Gammaproteobacteria	Proteobacteria	Bacteria	Ga0128848_132	2733436723	2733436722	-
2737471639	Agitococcus lubricus DSM 5822	Agitococcus lubricus	Agitococcus	Carnobacteriaceae	Lactobacillales	Bacilli	Firmicutes	Bacteria	Ga0183448_119	2737601338	2737601337	-
2737471828	Escherichia coli CVM N34352PS	Escherichia coli	Escherichia	Enterobacteriaceae	Enterobacterales	Gammaproteobacteria	Proteobacteria	Bacteria	Ga0130673_1008	2737921899	2737921900	+
2737471859	Escherichia coli CVM N34228PS	Escherichia coli	Escherichia	Enterobacteriaceae	Enterobacterales	Gammaproteobacteria	Proteobacteria	Bacteria	Ga0130704_1039	2738080862	2738080863	+
2737471860	Escherichia coli CVM N34152PS	Escherichia coli	Escherichia	Enterobacteriaceae	Enterobacterales	Gammaproteobacteria	Proteobacteria	Bacteria	Ga0130705_1042	2738085925	2738085924	-
2740892464	Pseudomonas sp. 5	Pseudomonas sp. 5	Pseudomonas	Pseudomonadaceae	Pseudomonadales	Gammaproteobacteria	Proteobacteria	Bacteria	Ga0132592_109	2743571793	2743571792	-
2740892534	Lactococcus lactis cremoris LMG6897	Lactococcus lactis	Lactococcus	Streptococcaceae	Lactobacillales	Bacilli	Firmicutes	Bacteria	Ga0132672_1048	2743873212	2743873213	+
2740892538	Lactococcus lactis cremoris FG2	Lactococcus lactis	Lactococcus	Streptococcaceae	Lactobacillales	Bacilli	Firmicutes	Bacteria	Ga0132676_1263	2743884593	2743884592	-
2744054432	Lactococcus lactis cremoris HP	Lactococcus lactis	Lactococcus	Streptococcaceae	Lactobacillales	Bacilli	Firmicutes	Bacteria	Ga0132690_1202	2744189683	2744189682	-
2744055002	Staphylococcus haemolyticus MTCC 3383	Staphylococcus haemolyticus	Staphylococcus	Staphylococcaceae	Bacillales	Bacilli	Firmicutes	Bacteria	Ga0137492_102	2746507935	2746507936	+
2751185774	Morganella psychrotolerans DI-3	Morganella psychrotolerans	Morganella	Morganellaceae	Enterobacterales	Gammaproteobacteria	Proteobacteria	Bacteria	Ga0177675_142	2753231717	2753231716	-
2751185783	Actinoplanes rectilineatus NRRL B-16090	Actinoplanes rectilineatus	Actinoplanes	Micromonosporaceae	Micromonosporales	Actinobacteria	Actinobacteria	Bacteria	Ga0158385_1001	2753272915	2753272916	+
646564527	Denitrovibrio acetiphilus N2460, DSM 12809	Denitrovibrio acetiphilus	Denitrovibrio	Deferribacteraceae	Deferribacterales	Deferribacteres	Deferribacteres	Bacteria	NC_013943	646670996	646670997	+
