## Supplementary material for "An expanding arsenal of immune systems that protect bacteria from phages": Table S22

### Sheet: SG178
Taxon OID	Genome name	Species	Genus	Family	Order	Class	Phylum	Domain	Contig	BovA (Gene OID)	Strand	Comment
2645727593	Escherichia coli 403116	Escherichia coli	Escherichia	Enterobacteriaceae	Enterobacterales	Gammaproteobacteria	Proteobacteria	Bacteria	Ga0100648_1005	2646127138	+	Verified
2506783020	Pseudomonas syringae CC1513 (CC1513)	Pseudomonas syringae	Pseudomonas	Pseudomonadaceae	Pseudomonadales	Gammaproteobacteria	Proteobacteria	Bacteria	CC1513_scaffold95.95	2506909875	+
2507262022	Pseudomonas aeruginosa ITL_134MG (Initial Paired-End assembly)	Pseudomonas aeruginosa	Pseudomonas	Pseudomonadaceae	Pseudomonadales	Gammaproteobacteria	Proteobacteria	Bacteria	Pae_ITL_134MG_c621	2507377429	+
2507525018	Rhizobium leguminosarum bv. trifolii CC283b	Rhizobium leguminosarum	Rhizobium	Rhizobiaceae	Rhizobiales	Alphaproteobacteria	Proteobacteria	Bacteria	Rleg11DRAFT_RLJ.3	2508003584	-
2508501046	Azospira suillum PS	Azospira oryzae	Azospira	Rhodocyclaceae	Rhodocyclales	Betaproteobacteria	Proteobacteria	Bacteria	Dsui_Contig73.1	2508711553	+
2508501058	Pseudomonas syringae pv. glycinea R4 A29-2 (Glycinea)	Pseudomonas savastanoi	Pseudomonas	Pseudomonadaceae	Pseudomonadales	Gammaproteobacteria	Proteobacteria	Bacteria	Pgy_scaffold00021_38333.37	2508781691	-
2510461027	Pseudomonas aeruginosa ITL_134MG	Pseudomonas aeruginosa	Pseudomonas	Pseudomonadaceae	Pseudomonadales	Gammaproteobacteria	Proteobacteria	Bacteria	ITL134MG_scaffold15_1_size80698.15	2510600717	+
2513237140	Sinorhizobium meliloti GVPV12	Sinorhizobium meliloti	Sinorhizobium	Rhizobiaceae	Rhizobiales	Alphaproteobacteria	Proteobacteria	Bacteria	A3C9DRAFT_scaffold_5.6	2513881827	-
2516493005	Bacillus sp. 37MA	Bacillus sp. 37MA	Bacillus	Bacillaceae	Bacillales	Bacilli	Firmicutes	Bacteria	A3M5DRAFT_scaffold1.1	2516511137	+
2516653019	Rhodopseudomonas palustris P4 (HiSeq draft)	Rhodopseudomonas palustris	Rhodopseudomonas	Bradyrhizobiaceae	Rhizobiales	Alphaproteobacteria	Proteobacteria	Bacteria	RPP4_P4_contig_10.10	2516758729	-
2516653037	Janthinobacterium lividum PAMC 25724	Janthinobacterium lividum	Janthinobacterium	Oxalobacteraceae	Burkholderiales	Betaproteobacteria	Proteobacteria	Bacteria	Janthi_gi372292132.19	2516849930	-
2518645609	Streptococcus henryi DSM 19005	Streptococcus henryi	Streptococcus	Streptococcaceae	Lactobacillales	Bacilli	Firmicutes	Bacteria	F601DRAFT_scaffold00017.17	2519020863	-
2523533544	Thermomonas fusca DSM 15424	Thermomonas fusca	Thermomonas	Lysobacteraceae	Lysobacterales	Gammaproteobacteria	Proteobacteria	Bacteria	G582DRAFT_scaffold00026.26	2523729451	+
2524023154	Pseudorhodobacter ferrugineus DSM 5888	Pseudorhodobacter ferrugineus	Pseudorhodobacter	Rhodobacteraceae	Rhodobacterales	Alphaproteobacteria	Proteobacteria	Bacteria	G560DRAFT_scaffold00016.16	2524265138	-
2524614658	Photobacterium halotolerans DSM 18316	Photobacterium halotolerans	Photobacterium	Vibrionaceae	Vibrionales	Gammaproteobacteria	Proteobacteria	Bacteria	H511DRAFT_scaffold00024.24	2525301593	+
2526164571	Methylobacterium sp. ZNC0032	Methylobacterium sp. ZNC0032	Methylobacterium	Methylobacteriaceae	Rhizobiales	Alphaproteobacteria	Proteobacteria	Bacteria	L982_NODE_855_len_5837_cov_21_733938.837	2526431188	+
2545555877	Rhizobium selenitireducens ATCC BAA-1503	Rhizobium selenitireducens	Rhizobium	Rhizobiaceae	Rhizobiales	Alphaproteobacteria	Proteobacteria	Bacteria	L867DRAFT_scaffold00019.19	2545813786	+
2556921042	Mesorhizobium sp. URHC0008	Mesorhizobium sp. URHC0008	Mesorhizobium	Phyllobacteriaceae	Rhizobiales	Alphaproteobacteria	Proteobacteria	Bacteria	N549DRAFT_scaffold00030.30	2557120160	+
2556921102	Comamonas testosteroni WDL7	Comamonas testosteroni	Comamonas	Comamonadaceae	Burkholderiales	Betaproteobacteria	Proteobacteria	Bacteria	WDL7contig_NODE_22_len_199433_cov_62_735218.29	2557427117	-
2561511143	Bacillus sp. MB2021	Bacillus sp. MB2021	Bacillus	Bacillaceae	Bacillales	Bacilli	Firmicutes	Bacteria	T349DRAFT_scaffold00116.116	2562241469	-
2568526007	Vibrio cincinnatiensis DSM 19608	Vibrio cincinnatiensis	Vibrio	Vibrionaceae	Vibrionales	Gammaproteobacteria	Proteobacteria	Bacteria	BS67DRAFT_scaffold00026.26	2568551292	+
2568526007	Vibrio cincinnatiensis DSM 19608	Vibrio cincinnatiensis	Vibrio	Vibrionaceae	Vibrionales	Gammaproteobacteria	Proteobacteria	Bacteria	BS67DRAFT_scaffold00027.27	2568551302	-
2582581302	Kaistia soli DSM 19436	Kaistia soli	Kaistia	Rhizobiaceae	Rhizobiales	Alphaproteobacteria	Proteobacteria	Bacteria	EJ62DRAFT_scaffold00006.6	2585248940	-
2590828856	Methylobacterium sp. 174MFSha1.1	Methylobacterium sp.	Methylobacterium	Methylobacteriaceae	Rhizobiales	Alphaproteobacteria	Proteobacteria	Bacteria	FF93DRAFT_scaffold00002.2	2593306858	-
2590828856	Methylobacterium sp. 174MFSha1.1	Methylobacterium sp.	Methylobacterium	Methylobacteriaceae	Rhizobiales	Alphaproteobacteria	Proteobacteria	Bacteria	FF93DRAFT_scaffold00002.2	2593307114	+
2596583657	Xanthobacter autotrophicus DSM 432	Xanthobacter autotrophicus	Xanthobacter	Xanthobacteraceae	Rhizobiales	Alphaproteobacteria	Proteobacteria	Bacteria	Ga0061143_scaffold00001.1	2597294858	+
2599185103	Dickeya zeae NCPPB 3532	Dickeya zeae	Dickeya	Pectobacteriaceae	Enterobacterales	Gammaproteobacteria	Proteobacteria	Bacteria	Ga0037715_gi506971044.1	2599198558	-
2599185106	Xanthomonas citri pv. glycines CFBP 2526	Xanthomonas citri	Xanthomonas	Xanthomonadaceae	Xanthomonadales	Gammaproteobacteria	Proteobacteria	Bacteria	Ga0038555_gi557300037.1	2599211207	+
2606217457	Rhodopseudomonas palustris BisA53	Rhodopseudomonas palustris	Rhodopseudomonas	Bradyrhizobiaceae	Rhizobiales	Alphaproteobacteria	Proteobacteria	Bacteria	Ga0065463_11	2607483625	-
2606217733	Pseudomonas aeruginosa NFHH01	Pseudomonas aeruginosa	Pseudomonas	Pseudomonadaceae	Pseudomonadales	Gammaproteobacteria	Proteobacteria	Bacteria	Ga0059024_117	2608385176	+
2609460060	Escherichia coli UCD_JA03	Escherichia coli	Escherichia	Enterobacteriaceae	Enterobacterales	Gammaproteobacteria	Proteobacteria	Bacteria	Ga0055033_1066	2611256087	-
2609460080	Hyalangium minutum DSM 14724	Hyalangium minutum	Hyalangium	Archangiaceae	Myxococcales	Deltaproteobacteria	Proteobacteria	Bacteria	Ga0055551_126	2611349589	-
2609460211	Pantoea agglomerans DAPP-PG734	Pantoea agglomerans	Pantoea	Erwiniaceae	Enterobacterales	Gammaproteobacteria	Proteobacteria	Bacteria	Ga0055109_1076	2611960047	+
2617270957	Escherichia coli 2-316-03_S1_C2	Escherichia coli	Escherichia	Enterobacteriaceae	Enterobacterales	Gammaproteobacteria	Proteobacteria	Bacteria	Ga0054843_1098	2618204717	+
2617270986	Escherichia coli 2-316-03_S1_C1	Escherichia coli	Escherichia	Enterobacteriaceae	Enterobacterales	Gammaproteobacteria	Proteobacteria	Bacteria	Ga0054825_1137	2618328953	+
2617271040	Pseudomonas aeruginosa JMM	Pseudomonas aeruginosa	Pseudomonas	Pseudomonadaceae	Pseudomonadales	Gammaproteobacteria	Proteobacteria	Bacteria	Ga0055083_151	2618585087	+
2617271071	Escherichia coli ISC41	Escherichia coli	Escherichia	Enterobacteriaceae	Enterobacterales	Gammaproteobacteria	Proteobacteria	Bacteria	Ga0055161_1055	2618685680	-
2617271071	Escherichia coli ISC41	Escherichia coli	Escherichia	Enterobacteriaceae	Enterobacterales	Gammaproteobacteria	Proteobacteria	Bacteria	Ga0055161_1055	2618685681	-
2617271132	Klebsiella pneumoniae pneumoniae SA1	Klebsiella pneumoniae	Klebsiella	Enterobacteriaceae	Enterobacterales	Gammaproteobacteria	Proteobacteria	Bacteria	Ga0057453_133	2618882157	+
2619619249	Pectobacterium carotovorum brasiliense CFIA1033	Pectobacterium carotovorum	Pectobacterium	Pectobacteriaceae	Enterobacterales	Gammaproteobacteria	Proteobacteria	Bacteria	Ga0055565_121	2621111224	+
2627853725	Pectobacterium carotovorum brasiliense YC D49	Pectobacterium carotovorum	Pectobacterium	Pectobacteriaceae	Enterobacterales	Gammaproteobacteria	Proteobacteria	Bacteria	Ga0077710_112	2628700925	-
2627853744	Pectobacterium carotovorum carotovorum BC T2	Pectobacterium carotovorum	Pectobacterium	Pectobacteriaceae	Enterobacterales	Gammaproteobacteria	Proteobacteria	Bacteria	Ga0078352_102	2628785976	+
2627854000	Vibrio harveyi VHJR4	Vibrio harveyi	Vibrio	Vibrionaceae	Vibrionales	Gammaproteobacteria	Proteobacteria	Bacteria	Ga0078584_160	2629831566	+
2630968318	Sphingomonas sp. MEA3-1	Sphingomonas sp. MEA3-1	Sphingomonas	Sphingomonadaceae	Sphingomonadales	Alphaproteobacteria	Proteobacteria	Bacteria	Ga0081128_1174	2631317932	+
2630968464	Pseudomonas fluorescens AU12597	Pseudomonas fluorescens	Pseudomonas	Pseudomonadaceae	Pseudomonadales	Gammaproteobacteria	Proteobacteria	Bacteria	Ga0081066_101	2631907119	+
2630968464	Pseudomonas fluorescens AU12597	Pseudomonas fluorescens	Pseudomonas	Pseudomonadaceae	Pseudomonadales	Gammaproteobacteria	Proteobacteria	Bacteria	Ga0081066_101	2631907123	+
2630968578	Gynuella sunshinyii YC6258	Gynuella sunshinyii	Gynuella	Saccharospirillaceae	Oceanospirillales	Gammaproteobacteria	Proteobacteria	Bacteria	Ga0069313_11	2632360464	+
2630968601	Thalassomonas viridans XOM25	Thalassomonas viridans	Thalassomonas	Colwelliaceae	Alteromonadales	Gammaproteobacteria	Proteobacteria	Bacteria	Ga0077400_1252	2632471713	+
2630968672	Shewanella baltica OS678	Shewanella baltica	Shewanella	Shewanellaceae	Alteromonadales	Gammaproteobacteria	Proteobacteria	Bacteria	Ga0046381_11	2632768238	+
2634166427	Sphingobium yanoikuyae SHJ	Sphingobium yanoikuyae	Sphingobium	Sphingomonadaceae	Sphingomonadales	Alphaproteobacteria	Proteobacteria	Bacteria	Ga0081901_1012	2635627310	+
2636415610	Escherichia coli EC4	Escherichia coli	Escherichia	Enterobacteriaceae	Enterobacterales	Gammaproteobacteria	Proteobacteria	Bacteria	Ga0080885_1075	2637272129	+
2636415779	Enterobacter cloacae UW5	Enterobacter cloacae	Enterobacter	Enterobacteriaceae	Enterobacterales	Gammaproteobacteria	Proteobacteria	Bacteria	Ga0081757_11	2637989778	+
2636415958	Pseudoxanthomonas suwonensis J1	Pseudoxanthomonas suwonensis	Pseudoxanthomonas	Xanthomonadaceae	Xanthomonadales	Gammaproteobacteria	Proteobacteria	Bacteria	Ga0081759_11	2638720522	-
2636416063	Loktanella pyoseonensis DSM 21424	Loktanella pyoseonensis	Loktanella	Rhodobacteraceae	Rhodobacterales	Alphaproteobacteria	Proteobacteria	Bacteria	Ga0074798_101	2639110156	-
2639762803	Muribacter muris Ackerman80-443D	Muribacter muris	Muribacter	Pasteurellaceae	Pasteurellales	Gammaproteobacteria	Proteobacteria	Bacteria	Ga0080881_1123	2640776361	-
2642422516	Pseudomonas panacis LMG 17761	Pseudomonas panacis	Pseudomonas	Pseudomonadaceae	Pseudomonadales	Gammaproteobacteria	Proteobacteria	Bacteria	Ga0074679_15	2642484622	+
2643221573	Lysobacter sp. Root604	Lysobacter sp. Root604	Lysobacter	Xanthomonadaceae	Xanthomonadales	Gammaproteobacteria	Proteobacteria	Bacteria	Ga0102176_101	2643878456	-
2643221582	Rhizobium sp. Root651	Rhizobium sp. Root651	Rhizobium	Rhizobiaceae	Rhizobiales	Alphaproteobacteria	Proteobacteria	Bacteria	Ga0102185_106	2643918203	+
2643221794	Sphingomonas sp. Leaf208	Sphingomonas sp. Leaf208	Sphingomonas	Sphingomonadaceae	Sphingomonadales	Alphaproteobacteria	Proteobacteria	Bacteria	Ga0102263_115	2644986951	-
2645727522	Vibrio sp. VPAP30	Vibrio sp. VPAP30	Vibrio	Vibrionaceae	Vibrionales	Gammaproteobacteria	Proteobacteria	Bacteria	Ga0100701_116	2645822729	+
2645727560	Pseudomonas aeruginosa Pae221	Pseudomonas aeruginosa	Pseudomonas	Pseudomonadaceae	Pseudomonadales	Gammaproteobacteria	Proteobacteria	Bacteria	Ga0098533_1035	2645985952	-
2645727693	Herbaspirillum chlorophenolicum CPW301	Herbaspirillum chlorophenolicum	Herbaspirillum	Oxalobacteraceae	Burkholderiales	Betaproteobacteria	Proteobacteria	Bacteria	Ga0098710_1012	2646565633	-
2645727810	Escherichia coli 102598	Escherichia coli	Escherichia	Enterobacteriaceae	Enterobacterales	Gammaproteobacteria	Proteobacteria	Bacteria	Ga0100609_1019	2647069874	-
2645727948	Escherichia coli 100290	Escherichia coli	Escherichia	Enterobacteriaceae	Enterobacterales	Gammaproteobacteria	Proteobacteria	Bacteria	Ga0100582_1017	2647681800	-
2645727992	Klebsiella pneumoniae ST15 NDM-1	Klebsiella pneumoniae	Klebsiella	Enterobacteriaceae	Enterobacterales	Gammaproteobacteria	Proteobacteria	Bacteria	Ga0098569_103	2647844092	+
2645728037	Phaeobacter sp. 11ANDIMAR09	Phaeobacter sp. 11ANDIMAR09	Phaeobacter	Rhodobacteraceae	Rhodobacterales	Alphaproteobacteria	Proteobacteria	Bacteria	Ga0098778_1006	2648046414	-
2645728185	Rhizobium sp. JGI PFNR15_K19 (contamination screened)	Rhizobium sp.	Rhizobium	Rhizobiaceae	Rhizobiales	Alphaproteobacteria	Proteobacteria	Bacteria	Ga0099646_125	2648499727	-
2645728186	Rhizobium sp. JGI PFNR15_K19 (unscreened)	Rhizobium sp.	Rhizobium	Rhizobiaceae	Rhizobiales	Alphaproteobacteria	Proteobacteria	Bacteria	Ga0099645_1028	2648500272	-
2648501150	Escherichia coli 302048	Escherichia coli	Escherichia	Enterobacteriaceae	Enterobacterales	Gammaproteobacteria	Proteobacteria	Bacteria	Ga0100592_1107	2648718171	-
2648501364	Vibrio harveyi VH5	Vibrio harveyi	Vibrio	Vibrionaceae	Vibrionales	Gammaproteobacteria	Proteobacteria	Bacteria	Ga0081978_1070	2649622631	-
2648501372	Comamonas testosteroni WDL7	Comamonas testosteroni	Comamonas	Comamonadaceae	Burkholderiales	Betaproteobacteria	Proteobacteria	Bacteria	Ga0081908_120	2649653107	-
2651869650	Pseudomonas syringae UMAF0158	Pseudomonas syringae	Pseudomonas	Pseudomonadaceae	Pseudomonadales	Gammaproteobacteria	Proteobacteria	Bacteria	Ga0098185_11	2652263963	+
2651869781	Escherichia coli 702324	Escherichia coli	Escherichia	Enterobacteriaceae	Enterobacterales	Gammaproteobacteria	Proteobacteria	Bacteria	Ga0100604_130	2652817313	+
2654587568	Escherichia coli 401195	Escherichia coli	Escherichia	Enterobacteriaceae	Enterobacterales	Gammaproteobacteria	Proteobacteria	Bacteria	Ga0100644_1103	2654901998	+
2654587634	Sphingomonas sp. Ag1	Sphingomonas sp. Ag1	Sphingomonas	Sphingomonadaceae	Sphingomonadales	Alphaproteobacteria	Proteobacteria	Bacteria	Ga0078651_194	2655156331	+
2654587728	Escherichia coli 303289	Escherichia coli	Escherichia	Enterobacteriaceae	Enterobacterales	Gammaproteobacteria	Proteobacteria	Bacteria	Ga0100596_1017	2655574651	-
2657245131	Escherichia coli OLC-791	Escherichia coli	Escherichia	Enterobacteriaceae	Enterobacterales	Gammaproteobacteria	Proteobacteria	Bacteria	Ga0113027_1004	2658205685	-
2657245266	Rhizobium sp. JGI PFNR15_M14 (unscreened)	Rhizobium sp.	Rhizobium	Rhizobiaceae	Rhizobiales	Alphaproteobacteria	Proteobacteria	Bacteria	Ga0099649_1056	2658523051	+
2660238368	Legionella pneumophila fraseri ATCC 35251	Legionella pneumophila	Legionella	Legionellaceae	Legionellales	Gammaproteobacteria	Proteobacteria	Bacteria	Ga0112116_102	2662121557	-
2660238543	Legionella pneumophila fraseri ATCC 33216	Legionella pneumophila	Legionella	Legionellaceae	Legionellales	Gammaproteobacteria	Proteobacteria	Bacteria	Ga0112120_103	2662812954	-
2660238666	Pseudomonas aeruginosa ATCC 33350	Pseudomonas aeruginosa	Pseudomonas	Pseudomonadaceae	Pseudomonadales	Gammaproteobacteria	Proteobacteria	Bacteria	Ga0112500_1023	2663298385	-
2663763079	Klebsiella pneumoniae BIDMC95	Klebsiella pneumoniae	Klebsiella	Enterobacteriaceae	Enterobacterales	Gammaproteobacteria	Proteobacteria	Bacteria	Ga0110888_106	2665559142	+
2663763606	Pseudomonas kunmingensis DSM 25974	Pseudomonas kunmingensis	Pseudomonas	Pseudomonadaceae	Pseudomonadales	Gammaproteobacteria	Proteobacteria	Bacteria	Ga0104666_117	2667526946	-
2667527504	Pseudoalteromonas sp. Bsw20308	Pseudoalteromonas sp. Bsw20308	Pseudoalteromonas	Pseudoalteromonadaceae	Alteromonadales	Gammaproteobacteria	Proteobacteria	Bacteria	Ga0102658_12	2668408425	-
2667527504	Pseudoalteromonas sp. Bsw20308	Pseudoalteromonas sp. Bsw20308	Pseudoalteromonas	Pseudoalteromonadaceae	Alteromonadales	Gammaproteobacteria	Proteobacteria	Bacteria	Ga0102658_12	2668408760	+
2671180298	Escherichia coli G229	Escherichia coli	Escherichia	Enterobacteriaceae	Enterobacterales	Gammaproteobacteria	Proteobacteria	Bacteria	Ga0122619_114	2672197829	-
2671181100	Escherichia coli G213	Escherichia coli	Escherichia	Enterobacteriaceae	Enterobacterales	Gammaproteobacteria	Proteobacteria	Bacteria	Ga0122612_1063	2675500542	-
2671181143	Testudinibacter aquarius DSM 28140	Testudinibacter aquarius	Testudinibacter	Pasteurellaceae	Pasteurellales	Gammaproteobacteria	Proteobacteria	Bacteria	Ga0112223_105	2675688324	+
2675903043	Nitrosomonas communis Nm44	Nitrosomonas communis	Nitrosomonas	Nitrosomonadaceae	Nitrosomonadales	Betaproteobacteria	Proteobacteria	Bacteria	Ga0105863_1028	2676395895	+
2675903403	Enterobacter xiangfangensis RSA8	Enterobacter xiangfangensis	Enterobacter	Enterobacteriaceae	Enterobacterales	Gammaproteobacteria	Proteobacteria	Bacteria	Ga0128891_1056	2677834815	-
2675903422	Acetobacter ghanensis LMG 23848	Acetobacter ghanensis	Acetobacter	Acetobacteraceae	Rhodospirillales	Alphaproteobacteria	Proteobacteria	Bacteria	Ga0129170_11	2677908688	+
2675903623	Bradyrhizobium sp. DOA1	Bradyrhizobium sp. DOA1	Bradyrhizobium	Bradyrhizobiaceae	Rhizobiales	Alphaproteobacteria	Proteobacteria	Bacteria	Ga0125706_11	2678670176	-
2675903650	Escherichia coli STEC 2564	Escherichia coli	Escherichia	Enterobacteriaceae	Enterobacterales	Gammaproteobacteria	Proteobacteria	Bacteria	Ga0122562_1077	2678772298	+
2681813157	Klebsiella pneumoniae K66-45	Klebsiella pneumoniae	Klebsiella	Enterobacteriaceae	Enterobacterales	Gammaproteobacteria	Proteobacteria	Bacteria	Ga0106922_1016	2683108272	-
2681813228	Escherichia coli STEC 565	Escherichia coli	Escherichia	Enterobacteriaceae	Enterobacterales	Gammaproteobacteria	Proteobacteria	Bacteria	Ga0122508_1101	2683394768	+
2681813336	Streptococcus suis LSS37	Streptococcus suis	Streptococcus	Streptococcaceae	Lactobacillales	Bacilli	Firmicutes	Bacteria	Ga0121940_104	2683824543	-
2681813562	Paracoccus saliphilus DSM 18447	Paracoccus saliphilus	Paracoccus	Rhodobacteraceae	Rhodobacterales	Alphaproteobacteria	Proteobacteria	Bacteria	Ga0111667_101	2684565205	-
2684622514	Legionella pneumophila PtVF89/2014	Legionella pneumophila	Legionella	Legionellaceae	Legionellales	Gammaproteobacteria	Proteobacteria	Bacteria	Ga0125731_113	2684681225	+
2687453187	Pseudomonas fragi P121	Pseudomonas fragi	Pseudomonas	Pseudomonadaceae	Pseudomonadales	Gammaproteobacteria	Proteobacteria	Bacteria	Ga0133371_11	2687791045	-
2687453248	Lysobacter antibioticus ATCC 29479	Lysobacter antibioticus	Lysobacter	Xanthomonadaceae	Xanthomonadales	Gammaproteobacteria	Proteobacteria	Bacteria	Ga0125294_11	2688034631	-
2687453446	Pseudomonas citronellolis P3B5	Pseudomonas citronellolis	Pseudomonas	Pseudomonadaceae	Pseudomonadales	Gammaproteobacteria	Proteobacteria	Bacteria	Ga0123623_11	2688824683	+
2687453584	Acinetobacter sp. NCu2D-2	Acinetobacter sp. NCu2D-2	Acinetobacter	Moraxellaceae	Pseudomonadales	Gammaproteobacteria	Proteobacteria	Bacteria	Ga0133465_12	2689366610	-
2687453595	Klebsiella pneumoniae PMK1	Klebsiella pneumoniae	Klebsiella	Enterobacteriaceae	Enterobacterales	Gammaproteobacteria	Proteobacteria	Bacteria	Ga0133262_15	2689411639	-
2687453735	Klebsiella pneumoniae pneumoniae ATCC 9621 (KPP)	Klebsiella pneumoniae	Klebsiella	Enterobacteriaceae	Enterobacterales	Gammaproteobacteria	Proteobacteria	Bacteria	Ga0136110_101	2689947398	+
2690315897	Streptococcus constellatus KCOM 1650	Streptococcus constellatus	Streptococcus	Streptococcaceae	Lactobacillales	Bacilli	Firmicutes	Bacteria	Ga0132572_11	2691482072	+
2690316086	Escherichia coli St. Olav63	Escherichia coli	Escherichia	Enterobacteriaceae	Enterobacterales	Gammaproteobacteria	Proteobacteria	Bacteria	Ga0113129_1118	2692194420	-
2690316367	Paenibacillus sp. GP183	Paenibacillus sp. GP183	Paenibacillus	Paenibacillaceae	Bacillales	Bacilli	Firmicutes	Bacteria	Ga0132018_11	2693401471	-
2693429582	Escherichia coli St. Olav157	Escherichia coli	Escherichia	Enterobacteriaceae	Enterobacterales	Gammaproteobacteria	Proteobacteria	Bacteria	Ga0113130_1098	2693769837	-
2695420732	Escherichia coli St. Olav17	Escherichia coli	Escherichia	Enterobacteriaceae	Enterobacterales	Gammaproteobacteria	Proteobacteria	Bacteria	Ga0113053_1061	2697246032	-
2700989269	Carnobacterium maltaromaticum DSM 20722	Carnobacterium maltaromaticum	Carnobacterium	Carnobacteriaceae	Lactobacillales	Bacilli	Firmicutes	Bacteria	Ga0106641_123	2701970002	+
2700989424	Bradyrhizobium japonicum CCBAU 25435	Bradyrhizobium japonicum	Bradyrhizobium	Bradyrhizobiaceae	Rhizobiales	Alphaproteobacteria	Proteobacteria	Bacteria	Ga0112632_1226	2702572642	+
2700989454	Vibrio campbellii 151112C	Vibrio campbellii	Vibrio	Vibrionaceae	Vibrionales	Gammaproteobacteria	Proteobacteria	Bacteria	Ga0112775_1042	2702749393	-
2700989488	Escherichia coli OLC-710	Escherichia coli	Escherichia	Enterobacteriaceae	Enterobacterales	Gammaproteobacteria	Proteobacteria	Bacteria	Ga0113019_1001	2702883477	+
2700989495	Pseudomonas veronii DSM 11331	Pseudomonas veronii	Pseudomonas	Pseudomonadaceae	Pseudomonadales	Gammaproteobacteria	Proteobacteria	Bacteria	Ga0113058_143	2702926566	+
2700989507	Escherichia coli St. Olav173	Escherichia coli	Escherichia	Enterobacteriaceae	Enterobacterales	Gammaproteobacteria	Proteobacteria	Bacteria	Ga0113132_1061	2702975183	-
2700989592	Klebsiella pneumoniae S_96SGR	Klebsiella pneumoniae	Klebsiella	Enterobacteriaceae	Enterobacterales	Gammaproteobacteria	Proteobacteria	Bacteria	Ga0118840_1030	2703407025	-
2706794427	Legionella pneumophila EUL47	Legionella pneumophila	Legionella	Legionellaceae	Legionellales	Gammaproteobacteria	Proteobacteria	Bacteria	Ga0123078_109	2706857689	-
2706794433	Legionella pneumophila EUL40	Legionella pneumophila	Legionella	Legionellaceae	Legionellales	Gammaproteobacteria	Proteobacteria	Bacteria	Ga0123089_109	2706876902	-
2706794532	Mesorhizobium sp. LNJC395A00	Mesorhizobium sp. LNJC395A00	Mesorhizobium	Phyllobacteriaceae	Rhizobiales	Alphaproteobacteria	Proteobacteria	Bacteria	Ga0123905_103	2707248772	+
2711768368	Burkholderiales bacterium RIFCSPLOWO2_12_FULL_64_99	Burkholderiales bacterium RIFCSPLOWO2_12_FULL_64_99	unclassified	unclassified	Burkholderiales	Betaproteobacteria	Proteobacteria	Bacteria	Ga0156231_1054	2712966266	-
2711768617	Burkholderia sp. YR277	Burkholderia sp. YR277	Burkholderia	Burkholderiaceae	Burkholderiales	Betaproteobacteria	Proteobacteria	Bacteria	Ga0066729_11	2713484944	+
2711768791	Gallionellales bacterium RIFOXYD12_FULL_53_10	Gallionellales bacterium RIFOXYD12_FULL_53_10	unclassified	unclassified	Nitrosomonadales	Betaproteobacteria	Proteobacteria	Bacteria	Ga0156790_1091	2713872729	+
2713896778	Escherichia coli 03-2832	Escherichia coli	Escherichia	Enterobacteriaceae	Enterobacterales	Gammaproteobacteria	Proteobacteria	Bacteria	Ga0124633_1049	2714212986	+
2713896779	Escherichia coli 03-4064	Escherichia coli	Escherichia	Enterobacteriaceae	Enterobacterales	Gammaproteobacteria	Proteobacteria	Bacteria	Ga0124634_1135	2714220044	+
2713896785	Escherichia coli 338	Escherichia coli	Escherichia	Enterobacteriaceae	Enterobacterales	Gammaproteobacteria	Proteobacteria	Bacteria	Ga0124645_1105	2714252702	+
2713897149	Pseudomonas fluorescens SF4c	Pseudomonas fluorescens	Pseudomonas	Pseudomonadaceae	Pseudomonadales	Gammaproteobacteria	Proteobacteria	Bacteria	Ga0125660_110	2715756874	+
2713897162	Klebsiella pneumoniae ST147	Klebsiella pneumoniae	Klebsiella	Enterobacteriaceae	Enterobacterales	Gammaproteobacteria	Proteobacteria	Bacteria	Ga0125693_131	2715827319	-
2713897220	Pseudomonas sp. CMR5c	Pseudomonas sp. CMR5c	Pseudomonas	Pseudomonadaceae	Pseudomonadales	Gammaproteobacteria	Proteobacteria	Bacteria	Ga0125768_117	2716095893	-
2716884867	Rhizobium sp. RU36D	Rhizobium sp. RU36D	Rhizobium	Rhizobiaceae	Rhizobiales	Alphaproteobacteria	Proteobacteria	Bacteria	Ga0136764_127	2717844116	+
2718217796	Legionella pneumophila fraseri Dallas 1E	Legionella pneumophila	Legionella	Legionellaceae	Legionellales	Gammaproteobacteria	Proteobacteria	Bacteria	Ga0175411_11	2718872144	-
2718218001	Klebsiella pneumoniae Kp_Goe_149832	Klebsiella pneumoniae	Klebsiella	Enterobacteriaceae	Enterobacterales	Gammaproteobacteria	Proteobacteria	Bacteria	Ga0174935_16	2719686713	-
2718218006	Klebsiella pneumoniae Kp_Goe_152021	Klebsiella pneumoniae	Klebsiella	Enterobacteriaceae	Enterobacterales	Gammaproteobacteria	Proteobacteria	Bacteria	Ga0174933_14	2719712504	-
2718218007	Klebsiella pneumoniae Kp_Goe_149473	Klebsiella pneumoniae	Klebsiella	Enterobacteriaceae	Enterobacterales	Gammaproteobacteria	Proteobacteria	Bacteria	Ga0174932_13	2719718285	-
2718218149	Klebsiella pneumoniae KP_Goe_828304	Klebsiella pneumoniae	Klebsiella	Enterobacteriaceae	Enterobacterales	Gammaproteobacteria	Proteobacteria	Bacteria	Ga0175614_15	2720302835	-
2718218496	Klebsiella pneumoniae KP5	Klebsiella pneumoniae	Klebsiella	Enterobacteriaceae	Enterobacterales	Gammaproteobacteria	Proteobacteria	Bacteria	Ga0175937_15	2721692729	-
2721755119	Gallionellales bacterium GWA2_54_124	Gallionellales bacterium GWA2_54_124	unclassified	unclassified	Nitrosomonadales	Betaproteobacteria	Proteobacteria	Bacteria	Ga0154338_113	2721799215	-
2721755734	Legionella pneumophila fraseri Detroit-1	Legionella pneumophila	Legionella	Legionellaceae	Legionellales	Gammaproteobacteria	Proteobacteria	Bacteria	Ga0175272_11	2723781755	-
2721755753	Enterobacter kobei DSM 13645	Enterobacter kobei	Enterobacter	Enterobacteriaceae	Enterobacterales	Gammaproteobacteria	Proteobacteria	Bacteria	Ga0175823_11	2723836381	-
2721755830	Klebsiella pneumoniae Kp_Goe_827026	Klebsiella pneumoniae	Klebsiella	Enterobacteriaceae	Enterobacterales	Gammaproteobacteria	Proteobacteria	Bacteria	Ga0174775_16	2724139261	-
2724679359	Yersinia kristensenii IP6945	Yersinia kristensenii	Yersinia	Yersiniaceae	Enterobacterales	Gammaproteobacteria	Proteobacteria	Bacteria	Ga0126606_121	2726528927	-
2728369172	Arcobacter cryaerophilus L397	Arcobacter cryaerophilus	Arcobacter	Campylobacteraceae	Campylobacterales	Epsilonproteobacteria	Proteobacteria	Bacteria	Ga0127327_163	2729494798	-
2728369172	Arcobacter cryaerophilus L397	Arcobacter cryaerophilus	Arcobacter	Campylobacteraceae	Campylobacterales	Epsilonproteobacteria	Proteobacteria	Bacteria	Ga0127327_164	2729494820	-
2728369175	Arcobacter cryaerophilus L401	Arcobacter cryaerophilus	Arcobacter	Campylobacteraceae	Campylobacterales	Epsilonproteobacteria	Proteobacteria	Bacteria	Ga0127330_152	2729501481	+
2728369405	Klebsiella pneumoniae Kp_Goe_827024	Klebsiella pneumoniae	Klebsiella	Enterobacteriaceae	Enterobacterales	Gammaproteobacteria	Proteobacteria	Bacteria	Ga0174774_15	2730332724	-
2731957620	Herbaspirillum chlorophenolicum NBRC 102525	Herbaspirillum chlorophenolicum	Herbaspirillum	Oxalobacteraceae	Burkholderiales	Betaproteobacteria	Proteobacteria	Bacteria	Ga0128575_1002	2732444152	-
2731957858	Enterobacter asburiae NS23	Enterobacter asburiae	Enterobacter	Enterobacteriaceae	Enterobacterales	Gammaproteobacteria	Proteobacteria	Bacteria	Ga0128874_1012	2733512451	+
2731957859	Enterobacter asburiae NS34	Enterobacter asburiae	Enterobacter	Enterobacteriaceae	Enterobacterales	Gammaproteobacteria	Proteobacteria	Bacteria	Ga0128875_131	2733519141	+
2731957860	Enterobacter asburiae NS7	Enterobacter asburiae	Enterobacter	Enterobacteriaceae	Enterobacterales	Gammaproteobacteria	Proteobacteria	Bacteria	Ga0128876_113	2733522877	-
2731957865	Enterobacter xiangfangensis NS19	Enterobacter xiangfangensis	Enterobacter	Enterobacteriaceae	Enterobacterales	Gammaproteobacteria	Proteobacteria	Bacteria	Ga0128881_104	2733543977	-
2731957866	Enterobacter xiangfangensis NS28	Enterobacter xiangfangensis	Enterobacter	Enterobacteriaceae	Enterobacterales	Gammaproteobacteria	Proteobacteria	Bacteria	Ga0128883_114	2733551015	+
2731957867	Enterobacter xiangfangensis NS29	Enterobacter xiangfangensis	Enterobacter	Enterobacteriaceae	Enterobacterales	Gammaproteobacteria	Proteobacteria	Bacteria	Ga0128884_1053	2733556675	+
2731957868	Enterobacter xiangfangensis NS371	Enterobacter xiangfangensis	Enterobacter	Enterobacteriaceae	Enterobacterales	Gammaproteobacteria	Proteobacteria	Bacteria	Ga0128885_113	2733560687	+
2731957869	Enterobacter xiangfangensis NS49	Enterobacter xiangfangensis	Enterobacter	Enterobacteriaceae	Enterobacterales	Gammaproteobacteria	Proteobacteria	Bacteria	Ga0128886_101	2733561397	+
2731957870	Enterobacter xiangfangensis NS57	Enterobacter xiangfangensis	Enterobacter	Enterobacteriaceae	Enterobacterales	Gammaproteobacteria	Proteobacteria	Bacteria	Ga0128887_118	2733569811	-
2731957871	Enterobacter xiangfangensis NS64	Enterobacter xiangfangensis	Enterobacter	Enterobacteriaceae	Enterobacterales	Gammaproteobacteria	Proteobacteria	Bacteria	Ga0128888_111	2733573057	+
2731957872	Enterobacter xiangfangensis NS75	Enterobacter xiangfangensis	Enterobacter	Enterobacteriaceae	Enterobacterales	Gammaproteobacteria	Proteobacteria	Bacteria	Ga0128889_120	2733577313	+
2731957873	Enterobacter xiangfangensis NS80	Enterobacter xiangfangensis	Enterobacter	Enterobacteriaceae	Enterobacterales	Gammaproteobacteria	Proteobacteria	Bacteria	Ga0128890_101	2733579729	+
2731957920	Sphingomonas sanguinis NS319	Sphingomonas sanguinis	Sphingomonas	Sphingomonadaceae	Sphingomonadales	Alphaproteobacteria	Proteobacteria	Bacteria	Ga0128948_1120	2733779460	+
2738541226	Pseudomonas psychrophila JB418 re-analysis (re-assembly with Canu and Pilon)	Pseudomonas psychrophila	Pseudomonas	Pseudomonadaceae	Pseudomonadales	Gammaproteobacteria	Proteobacteria	Bacteria	Ga0196315_11	2738617835	+
2738541302	Pedobacter sp. CF074	Pedobacter sp.	Pedobacter	Sphingobacteriaceae	Sphingobacteriales	Sphingobacteriia	Bacteroidetes	Bacteria	Ga0189734_104	2738853265	+
2740892057	Pseudomonas aeruginosa AU2342	Pseudomonas aeruginosa	Pseudomonas	Pseudomonadaceae	Pseudomonadales	Gammaproteobacteria	Proteobacteria	Bacteria	Ga0130936_116	2741723762	-
2740892058	Pseudomonas aeruginosa AU5471	Pseudomonas aeruginosa	Pseudomonas	Pseudomonadaceae	Pseudomonadales	Gammaproteobacteria	Proteobacteria	Bacteria	Ga0130937_110	2741728771	-
2740892059	Pseudomonas aeruginosa AU10241	Pseudomonas aeruginosa	Pseudomonas	Pseudomonadaceae	Pseudomonadales	Gammaproteobacteria	Proteobacteria	Bacteria	Ga0130938_114	2741735929	-
2740892081	Pseudomonas aeruginosa AU9017	Pseudomonas aeruginosa	Pseudomonas	Pseudomonadaceae	Pseudomonadales	Gammaproteobacteria	Proteobacteria	Bacteria	Ga0130963_115	2741872091	+
2740892082	Pseudomonas aeruginosa AU10502	Pseudomonas aeruginosa	Pseudomonas	Pseudomonadaceae	Pseudomonadales	Gammaproteobacteria	Proteobacteria	Bacteria	Ga0130964_116	2741877799	+
2740892083	Pseudomonas aeruginosa AU11990	Pseudomonas aeruginosa	Pseudomonas	Pseudomonadaceae	Pseudomonadales	Gammaproteobacteria	Proteobacteria	Bacteria	Ga0130965_113	2741883702	+
2740892084	Pseudomonas aeruginosa AU11991	Pseudomonas aeruginosa	Pseudomonas	Pseudomonadaceae	Pseudomonadales	Gammaproteobacteria	Proteobacteria	Bacteria	Ga0130966_116	2741889826	+
2740892085	Pseudomonas aeruginosa AU12424	Pseudomonas aeruginosa	Pseudomonas	Pseudomonadaceae	Pseudomonadales	Gammaproteobacteria	Proteobacteria	Bacteria	Ga0130967_109	2741894378	+
2740892086	Pseudomonas aeruginosa AU18274	Pseudomonas aeruginosa	Pseudomonas	Pseudomonadaceae	Pseudomonadales	Gammaproteobacteria	Proteobacteria	Bacteria	Ga0130968_126	2741902771	+
2740892087	Pseudomonas aeruginosa AU25116	Pseudomonas aeruginosa	Pseudomonas	Pseudomonadaceae	Pseudomonadales	Gammaproteobacteria	Proteobacteria	Bacteria	Ga0130969_134	2741909285	+
2740892188	Marinobacter sp. EVN1	Marinobacter sp. EVN1	Marinobacter	Alteromonadaceae	Alteromonadales	Gammaproteobacteria	Proteobacteria	Bacteria	Ga0132263_133	2742409718	-
2740892230	Escherichia coli sv. 104 FHI19	Escherichia coli	Escherichia	Enterobacteriaceae	Enterobacterales	Gammaproteobacteria	Proteobacteria	Bacteria	Ga0132317_1208	2742592255	+
2740892234	Escherichia coli sv. 103 FHI16	Escherichia coli	Escherichia	Enterobacteriaceae	Enterobacterales	Gammaproteobacteria	Proteobacteria	Bacteria	Ga0132321_1119	2742616576	+
2740892237	Klebsiella variicola 801	Klebsiella variicola	Klebsiella	Enterobacteriaceae	Enterobacterales	Gammaproteobacteria	Proteobacteria	Bacteria	Ga0132325_104	2742628108	-
2740892251	Yersinia intermedia sv. O:4,32IP10209	Yersinia intermedia	Yersinia	Yersiniaceae	Enterobacterales	Gammaproteobacteria	Proteobacteria	Bacteria	Ga0132341_122	2742689314	+
2740892503	Pseudomonas chlororaphis piscium PCL1391	Pseudomonas chlororaphis	Pseudomonas	Pseudomonadaceae	Pseudomonadales	Gammaproteobacteria	Proteobacteria	Bacteria	Ga0132640_106	2743737986	-
2744054532	Legionella pneumophila PtVFX/2014	Legionella pneumophila	Legionella	Legionellaceae	Legionellales	Gammaproteobacteria	Proteobacteria	Bacteria	Ga0132807_123	2744656221	+
2744054662	Pseudomonas monteilii CD10_2	Pseudomonas monteilii	Pseudomonas	Pseudomonadaceae	Pseudomonadales	Gammaproteobacteria	Proteobacteria	Bacteria	Ga0132949_132	2745189634	-
2751185442	Pseudomonas psychrophila JB418 (re-sequencing and assembly)	Pseudomonas psychrophila	Pseudomonas	Pseudomonadaceae	Pseudomonadales	Gammaproteobacteria	Proteobacteria	Bacteria	Ga0212129_11	2752278683	-
2751185831	Sphingobium sp. EP60837	Sphingobium sp. EP60837	Sphingobium	Sphingomonadaceae	Sphingomonadales	Alphaproteobacteria	Proteobacteria	Bacteria	Ga0173045_12	2753506387	-
												Verified
