## Supplementary material for "An expanding arsenal of immune systems that protect bacteria from phages": Table S24

### Sheet: SG143_SG144.out.edit
Taxon OID	Genome name	Species	Genus	Family	Order	Class	Phylum	Domain	Contig	DitA (Gene OID)	DitB (Gene OID)	Strand	Comment
2518645608	Saccharibacillus kuerlensis DSM 22868	Saccharibacillus kuerlensis	Saccharibacillus	Paenibacillaceae	Bacillales	Bacilli	Firmicutes	Bacteria	F456DRAFT_scaffold00011.11	2519017023	2519017022	-	Verified
2515154023	Streptococcus entericus DSM 14446	Streptococcus entericus	Streptococcus	Streptococcaceae	Lactobacillales	Bacilli	Firmicutes	Bacteria	A3GWDRAFT_scaffold_17.18	2515260958	2515260957	-
2515154090	Streptococcus anginosus DSM 20563	Streptococcus anginosus	Streptococcus	Streptococcaceae	Lactobacillales	Bacilli	Firmicutes	Bacteria	B078DRAFT_scaffold_1.2	2515503887	2515503886	-
2522572191	Streptococcus plurextorum DSM 22810	Streptococcus plurextorum	Streptococcus	Streptococcaceae	Lactobacillales	Bacilli	Firmicutes	Bacteria	G575DRAFT_scaffold00023.23	2523206276	2523206275	-
2524614712	Blautia wexlerae AGR2146	Blautia wexlerae	Blautia	Lachnospiraceae	Clostridiales	Clostridia	Firmicutes	Bacteria	G599DRAFT_scaffold00003.3	2525497206	2525497207	+
2541046955	Clostridium josui JCM 17888	[Clostridium] josui	Ruminiclostridium	Ruminococcaceae	Clostridiales	Clostridia	Firmicutes	Bacteria	K412DRAFT_scf7180000000006_quiver.1	2541266651	2541266650	-
2556921619	Butyrivibrio sp. LB2008	Butyrivibrio sp. LB2008	Butyrivibrio	Lachnospiraceae	Clostridiales	Clostridia	Firmicutes	Bacteria	T356DRAFT_scaffold00002.2	2558087393	2558087392	-
2563366727	Clostridium saccharogumia DSM 17460	[Clostridium] saccharogumia	Erysipelatoclostridium	Erysipelotrichaceae	Erysipelotrichales	Erysipelotrichia	Firmicutes	Bacteria	BR82DRAFT_scaffold00036.36	2563807967	2563807966	-
2585428145	Eubacterium uniforme ATCC 35992	Eubacterium uniforme	Eubacterium	Eubacteriaceae	Clostridiales	Clostridia	Firmicutes	Bacteria	EI43DRAFT_scaffold00003.3	2588064177	2588064176	-
2602041649	Streptococcus intermedius SK54	Streptococcus intermedius	Streptococcus	Streptococcaceae	Lactobacillales	Bacilli	Firmicutes	Bacteria	Ga0039643_102	2602505708	2602505707	-
2602041654	Clostridium scindens VE202-05	[Clostridium] scindens	Lachnoclostridium	Lachnospiraceae	Clostridiales	Clostridia	Firmicutes	Bacteria	Ga0035482_1040	2602529131	2602529132	+
2602041677	Veillonella montpellierensis DNF00314	Veillonella montpellierensis	Veillonella	Veillonellaceae	Veillonellales	Negativicutes	Firmicutes	Bacteria	Ga0060253_118	2602604575	2602604574	-
2602041681	Streptococcus anginosus SK52, DSM 20563	Streptococcus anginosus	Streptococcus	Streptococcaceae	Lactobacillales	Bacilli	Firmicutes	Bacteria	Ga0039523_101	2602611407	2602611406	-
2606217620	Streptococcus suis 89/1591 (re-annotation)	Streptococcus suis	Streptococcus	Streptococcaceae	Lactobacillales	Bacilli	Firmicutes	Bacteria	Ga0065579_117	2608033648	2608033647	-
2619619242	Clostridium jeddahense JCD	Clostridium jeddahense	Clostridium	Clostridiaceae	Clostridiales	Clostridia	Firmicutes	Bacteria	Ga0055386_1041	2621084799	2621084800	+
2623620477	Treponema bryantii B25	Treponema bryantii	Treponema	Spirochaetaceae	Spirochaetales	Spirochaetia	Spirochaetes	Bacteria	Ga0070255_105	2624605977	2624605978	+
2623620482	Clostridium innocuum NLAE-zl-G197	[Clostridium] innocuum	Erysipelatoclostridium	Erysipelotrichaceae	Erysipelotrichales	Erysipelotrichia	Firmicutes	Bacteria	Ga0066900_110	2624621491	2624621492	+
2627854118	Oenococcus oeni IOEB_9304	Oenococcus oeni	Oenococcus	Leuconostocaceae	Lactobacillales	Bacilli	Firmicutes	Bacteria	Ga0072862_1035	2630294101	2630294100	-
2630968959	Clostridioides difficile ZJCDC-S82	Clostridioides difficile	Clostridioides	Peptostreptococcaceae	Clostridiales	Clostridia	Firmicutes	Bacteria	Ga0080923_119	2633931220	2633931221	+
2636415438	Paeniclostridium sordellii 8483	Paeniclostridium sordellii	Paeniclostridium	Peptostreptococcaceae	Clostridiales	Clostridia	Firmicutes	Bacteria	Ga0074635_10543	2636575755	2636575756	+
2642422547	Halanaerobium congolense WG2	Halanaerobium congolense	Halanaerobium	Halanaerobiaceae	Halanaerobiales	Clostridia	Firmicutes	Bacteria	Ga0073277_108	2642623744	2642623743	-
2642422549	Halanaerobium congolense WG1	Halanaerobium congolense	Halanaerobium	Halanaerobiaceae	Halanaerobiales	Clostridia	Firmicutes	Bacteria	Ga0073276_106	2642629295	2642629294	-
2642422559	Halanaerobium congolense WG6	Halanaerobium congolense	Halanaerobium	Halanaerobiaceae	Halanaerobiales	Clostridia	Firmicutes	Bacteria	Ga0073281_152	2642673356	2642673357	+
2642422585	Halanaerobium congolense WG7	Halanaerobium congolense	Halanaerobium	Halanaerobiaceae	Halanaerobiales	Clostridia	Firmicutes	Bacteria	Ga0073282_106	2642737013	2642737012	-
2642422592	Halanaerobium congolense WG5	Halanaerobium congolense	Halanaerobium	Halanaerobiaceae	Halanaerobiales	Clostridia	Firmicutes	Bacteria	Ga0073280_106	2642753792	2642753791	-
2648501829	Streptococcus suis NSUI002	Streptococcus suis	Streptococcus	Streptococcaceae	Lactobacillales	Bacilli	Firmicutes	Bacteria	Ga0098209_11	2651440365	2651440364	-
2651869710	Fusobacterium hwasookii ChDC F300 ChDC F300	Fusobacterium hwasookii	Fusobacterium	Fusobacteriaceae	Fusobacteriales	Fusobacteriia	Fusobacteria	Bacteria	Ga0102552_11	2652519977	2652519976	-
2660238557	Streptococcus suis ISU2660	Streptococcus suis	Streptococcus	Streptococcaceae	Lactobacillales	Bacilli	Firmicutes	Bacteria	Ga0112272_110	2662859448	2662859449	+
2663763013	Streptococcus suis ISU2414	Streptococcus suis	Streptococcus	Streptococcaceae	Lactobacillales	Bacilli	Firmicutes	Bacteria	Ga0112265_1005	2665304652	2665304653	+
2671180399	Streptococcus suis sv. 7 LSS83	Streptococcus suis	Streptococcus	Streptococcaceae	Lactobacillales	Bacilli	Firmicutes	Bacteria	Ga0121986_120	2672619779	2672619780	+
2671180525	Streptococcus suis sv. 7 LOLA-SS009	Streptococcus suis	Streptococcus	Streptococcaceae	Lactobacillales	Bacilli	Firmicutes	Bacteria	Ga0121909_118	2673143156	2673143155	-
2671180627	Streptococcus suis LSS24	Streptococcus suis	Streptococcus	Streptococcaceae	Lactobacillales	Bacilli	Firmicutes	Bacteria	Ga0121925_113	2673540649	2673540650	+
2671180635	Streptococcus suis sv. 2 SS989	Streptococcus suis	Streptococcus	Streptococcaceae	Lactobacillales	Bacilli	Firmicutes	Bacteria	Ga0123059_113	2673577998	2673577997	-
2671180653	Streptococcus suis sv. 7 SS1018	Streptococcus suis	Streptococcus	Streptococcaceae	Lactobacillales	Bacilli	Firmicutes	Bacteria	Ga0123023_169	2673652341	2673652342	+
2671180725	Streptococcus suis sv. 3 SS1005	Streptococcus suis	Streptococcus	Streptococcaceae	Lactobacillales	Bacilli	Firmicutes	Bacteria	Ga0122006_111	2673946257	2673946256	-
2671180808	Streptococcus suis LSS87	Streptococcus suis	Streptococcus	Streptococcaceae	Lactobacillales	Bacilli	Firmicutes	Bacteria	Ga0121990_113	2674261016	2674261017	+
2671180842	Clostridioides difficile Z31	Clostridioides difficile	Clostridioides	Peptostreptococcaceae	Clostridiales	Clostridia	Firmicutes	Bacteria	Ga0123779_11	2674416784	2674416783	-
2671180907	Streptococcus suis sv. 7 LSS84	Streptococcus suis	Streptococcus	Streptococcaceae	Lactobacillales	Bacilli	Firmicutes	Bacteria	Ga0121989_122	2674691655	2674691654	-
2671181048	Streptococcus suis sv. 2 SS1064	Streptococcus suis	Streptococcus	Streptococcaceae	Lactobacillales	Bacilli	Firmicutes	Bacteria	Ga0122056_1067	2675273382	2675273383	+
2671181075	Streptococcus suis LSS40	Streptococcus suis	Streptococcus	Streptococcaceae	Lactobacillales	Bacilli	Firmicutes	Bacteria	Ga0121944_102	2675388020	2675388021	+
2671181138	Streptococcus suis sv. 3 SS1015	Streptococcus suis	Streptococcus	Streptococcaceae	Lactobacillales	Bacilli	Firmicutes	Bacteria	Ga0123015_121	2675669658	2675669659	+
2675903274	Streptococcus suis sv. 7 SS1007	Streptococcus suis	Streptococcus	Streptococcaceae	Lactobacillales	Bacilli	Firmicutes	Bacteria	Ga0122009_1016	2677326865	2677326864	-
2675903283	Streptococcus suis sv. 2 SS974	Streptococcus suis	Streptococcus	Streptococcaceae	Lactobacillales	Bacilli	Firmicutes	Bacteria	Ga0123049_114	2677360102	2677360101	-
2675903325	Streptococcus pneumoniae B16392	Streptococcus pneumoniae	Streptococcus	Streptococcaceae	Lactobacillales	Bacilli	Firmicutes	Bacteria	Ga0125474_109	2677505315	2677505316	+
2675903383	Streptococcus suis sv. 3 SS1021	Streptococcus suis	Streptococcus	Streptococcaceae	Lactobacillales	Bacilli	Firmicutes	Bacteria	Ga0123021_121	2677750028	2677750027	-
2675903418	Streptococcus suis sv. 6 LSS91	Streptococcus suis	Streptococcus	Streptococcaceae	Lactobacillales	Bacilli	Firmicutes	Bacteria	Ga0121993_107	2677891740	2677891741	+
2675903526	Streptococcus pneumoniae C14376	Streptococcus pneumoniae	Streptococcus	Streptococcaceae	Lactobacillales	Bacilli	Firmicutes	Bacteria	Ga0126783_106	2678304042	2678304041	-
2675903662	Streptococcus suis SS1035	Streptococcus suis	Streptococcus	Streptococcaceae	Lactobacillales	Bacilli	Firmicutes	Bacteria	Ga0123033_111	2678827008	2678827009	+
2681813328	Streptococcus suis sv. 2 LSS72	Streptococcus suis	Streptococcus	Streptococcaceae	Lactobacillales	Bacilli	Firmicutes	Bacteria	Ga0121973_106	2683807436	2683807437	+
2681813329	Streptococcus suis sv. 2 SS1053	Streptococcus suis	Streptococcus	Streptococcaceae	Lactobacillales	Bacilli	Firmicutes	Bacteria	Ga0122046_1067	2683810634	2683810633	-
2681813330	Streptococcus suis sv. 3 SS1030	Streptococcus suis	Streptococcus	Streptococcaceae	Lactobacillales	Bacilli	Firmicutes	Bacteria	Ga0123028_116	2683812100	2683812099	-
2681813333	Streptococcus suis LSS25	Streptococcus suis	Streptococcus	Streptococcaceae	Lactobacillales	Bacilli	Firmicutes	Bacteria	Ga0121926_113	2683818688	2683818687	-
2687453411	Streptococcus suis 90-1330	Streptococcus suis	Streptococcus	Streptococcaceae	Lactobacillales	Bacilli	Firmicutes	Bacteria	Ga0123705_11	2688678465	2688678464	-
2687453613	Paenibacillus riograndensis SBR5	Paenibacillus riograndensis	Paenibacillus	Paenibacillaceae	Bacillales	Bacilli	Firmicutes	Bacteria	Ga0133332_11	2689470201	2689470202	+
2690316008	Streptococcus suis ISU2614	Streptococcus suis	Streptococcus	Streptococcaceae	Lactobacillales	Bacilli	Firmicutes	Bacteria	Ga0112267_1071	2691871622	2691871621	-
2698536367	Streptococcus suis sv. 3 SS1057	Streptococcus suis	Streptococcus	Streptococcaceae	Lactobacillales	Bacilli	Firmicutes	Bacteria	Ga0122051_108	2698798794	2698798795	+
2698536373	Streptococcus suis sv. 2 LSS61	Streptococcus suis	Streptococcus	Streptococcaceae	Lactobacillales	Bacilli	Firmicutes	Bacteria	Ga0121962_114	2698828077	2698828076	-
2698536389	Streptococcus suis sv. 2 LSS71	Streptococcus suis	Streptococcus	Streptococcaceae	Lactobacillales	Bacilli	Firmicutes	Bacteria	Ga0121974_112	2698889437	2698889438	+
2698536524	Leptospira interrogans 56649	Leptospira interrogans	Leptospira	Leptospiraceae	unclassified	Spirochaetia	Spirochaetes	Bacteria	Ga0123177_1023	2699453908	2699453907	-
2698536555	Streptococcus suis sv. 3 LOLA-SS004	Streptococcus suis	Streptococcus	Streptococcaceae	Lactobacillales	Bacilli	Firmicutes	Bacteria	Ga0121906_112	2699576264	2699576265	+
2700988685	Fibrobacter sp. UWH5	Fibrobacter sp. UWH5	Fibrobacter	Fibrobacteraceae	Fibrobacterales	Fibrobacteria	Fibrobacteres	Bacteria	Ga0136284_114	2701136822	2701136823	+
2703718607	Streptococcus suis LSS77	Streptococcus suis	Streptococcus	Streptococcaceae	Lactobacillales	Bacilli	Firmicutes	Bacteria	Ga0121979_113	2703735309	2703735308	-
2703718609	Streptococcus suis sv. 7 LSS85	Streptococcus suis	Streptococcus	Streptococcaceae	Lactobacillales	Bacilli	Firmicutes	Bacteria	Ga0121987_122	2703739426	2703739427	+
2703718616	Streptococcus suis sv. 7 SS1000	Streptococcus suis	Streptococcus	Streptococcaceae	Lactobacillales	Bacilli	Firmicutes	Bacteria	Ga0122003_119	2703754345	2703754346	+
2703718622	Streptococcus suis sv. 7 SS1051	Streptococcus suis	Streptococcus	Streptococcaceae	Lactobacillales	Bacilli	Firmicutes	Bacteria	Ga0122045_1014	2703766825	2703766826	+
2703718975	Streptococcus suis SS1009	Streptococcus suis	Streptococcus	Streptococcaceae	Lactobacillales	Bacilli	Firmicutes	Bacteria	Ga0123009_106	2705222126	2705222127	+
2703718977	Streptococcus suis sv. 1 SS1014	Streptococcus suis	Streptococcus	Streptococcaceae	Lactobacillales	Bacilli	Firmicutes	Bacteria	Ga0123014_112	2705227035	2705227036	+
2703718979	Streptococcus suis sv. 7 SS1022	Streptococcus suis	Streptococcus	Streptococcaceae	Lactobacillales	Bacilli	Firmicutes	Bacteria	Ga0123018_112	2705231801	2705231802	+
2703719430	Streptococcus suis sv. 7 LOLA-SS008	Streptococcus suis	Streptococcus	Streptococcaceae	Lactobacillales	Bacilli	Firmicutes	Bacteria	Ga0121907_120	2706739771	2706739770	-
2703719431	Streptococcus suis sv. 4 LOLA-SS006	Streptococcus suis	Streptococcus	Streptococcaceae	Lactobacillales	Bacilli	Firmicutes	Bacteria	Ga0121908_114	2706742081	2706742082	+
2703719433	Streptococcus suis sv. 2 LSS1	Streptococcus suis	Streptococcus	Streptococcaceae	Lactobacillales	Bacilli	Firmicutes	Bacteria	Ga0121913_114	2706746615	2706746614	-
2703719440	Streptococcus suis LSS29	Streptococcus suis	Streptococcus	Streptococcaceae	Lactobacillales	Bacilli	Firmicutes	Bacteria	Ga0121931_122	2706761738	2706761737	-
2703719441	Streptococcus suis LSS3	Streptococcus suis	Streptococcus	Streptococcaceae	Lactobacillales	Bacilli	Firmicutes	Bacteria	Ga0121932_105	2706762805	2706762806	+
2706794402	Streptococcus suis sv. 2 SS1034	Streptococcus suis	Streptococcus	Streptococcaceae	Lactobacillales	Bacilli	Firmicutes	Bacteria	Ga0123032_105	2706799121	2706799122	+
2706794407	Streptococcus suis sv. 1 SS1043	Streptococcus suis	Streptococcus	Streptococcaceae	Lactobacillales	Bacilli	Firmicutes	Bacteria	Ga0123039_113	2706810219	2706810218	-
2706794420	Streptococcus suis sv. 9 SS996	Streptococcus suis	Streptococcus	Streptococcaceae	Lactobacillales	Bacilli	Firmicutes	Bacteria	Ga0123065_112	2706836690	2706836691	+
2706794472	Leptospira interrogans 56625	Leptospira interrogans	Leptospira	Leptospiraceae	unclassified	Spirochaetia	Spirochaetes	Bacteria	Ga0123165_1123	2707002325	2707002324	-
2706794481	Leptospira interrogans 56121	Leptospira interrogans	Leptospira	Leptospiraceae	unclassified	Spirochaetia	Spirochaetes	Bacteria	Ga0123185_1019	2707035414	2707035413	-
2706794628	Streptococcus pneumoniae 23A/2	Streptococcus pneumoniae	Streptococcus	Streptococcaceae	Lactobacillales	Bacilli	Firmicutes	Bacteria	Ga0124084_164	2707719058	2707719059	+
2708742464	Bacillus simplex RUG2-6	Bacillus simplex	Bacillus	Bacillaceae	Bacillales	Bacilli	Firmicutes	Bacteria	Ga0136732_110	2708925059	2708925060	+
2713896928	Clostridioides difficile CII7xCD13A	Clostridioides difficile	Clostridioides	Peptostreptococcaceae	Clostridiales	Clostridia	Firmicutes	Bacteria	Ga0125343_1006	2714906989	2714906988	-
2713896929	Clostridioides difficile F17xCD13A	Clostridioides difficile	Clostridioides	Peptostreptococcaceae	Clostridiales	Clostridia	Firmicutes	Bacteria	Ga0125344_1231	2714912373	2714912372	-	Gene B at the end of the contig
2713897024	Streptococcus pneumoniae B10622	Streptococcus pneumoniae	Streptococcus	Streptococcaceae	Lactobacillales	Bacilli	Firmicutes	Bacteria	Ga0125473_101	2715240633	2715240632	-
2713897033	Streptococcus pneumoniae D38023	Streptococcus pneumoniae	Streptococcus	Streptococcaceae	Lactobacillales	Bacilli	Firmicutes	Bacteria	Ga0125484_101	2715260520	2715260521	+
2713897035	Streptococcus pneumoniae B15901	Streptococcus pneumoniae	Streptococcus	Streptococcaceae	Lactobacillales	Bacilli	Firmicutes	Bacteria	Ga0125486_123	2715266060	2715266059	-
2718218121	Streptococcus suis NSUI060	Streptococcus suis	Streptococcus	Streptococcaceae	Lactobacillales	Bacilli	Firmicutes	Bacteria	Ga0175584_13	2720176103	2720176104	+
2724679432	Clostridium sp. C105KSO15	Clostridium sp. C105KSO15	Clostridium	Clostridiaceae	Clostridiales	Clostridia	Firmicutes	Bacteria	Ga0126704_1290	2726785677	2726785678	+
2724679499	Streptococcus pneumoniae D38094	Streptococcus pneumoniae	Streptococcus	Streptococcaceae	Lactobacillales	Bacilli	Firmicutes	Bacteria	Ga0126782_103	2727046130	2727046131	+
2724679520	Leptospira santarosai 56198	Leptospira santarosai	Leptospira	Leptospiraceae	unclassified	Spirochaetia	Spirochaetes	Bacteria	Ga0126809_1079	2727118773	2727118774	+
2728369667	Clostridium josui JCM 17888	[Clostridium] josui	Ruminiclostridium	Ruminococcaceae	Clostridiales	Clostridia	Firmicutes	Bacteria	Ga0128286_1056	2731284577	2731284575	-	Gene B is fragmented (2731284575, 2731284576)
2734481902	Veillonella denticariosi JCM 15641	Veillonella denticariosi	Veillonella	Veillonellaceae	Veillonellales	Negativicutes	Firmicutes	Bacteria	Ga0128378_102	2734493042	2734493041	-
2751185574	Deferribacterales bacterium Deferri_01	Deferribacterales bacterium Deferri_01	unclassified	unclassified	Deferribacterales	Deferribacteres	Deferribacteres	Bacteria	Ga0154231_110	2752563076	2752563075	-
646311965	Veillonella parvula Te3, DSM 2008	Veillonella parvula	Veillonella	Veillonellaceae	Veillonellales	Negativicutes	Firmicutes	Bacteria	NC_013520	646431704	646431705	+
649633097	Sulfuricurvum kujiense YK-1, DSM 16994	Sulfuricurvum kujiense	Sulfuricurvum	Helicobacteraceae	Campylobacterales	Epsilonproteobacteria	Proteobacteria	Bacteria	NC_014762	649793132	649793133	+
2593339167	Methanobrevibacter millerae DSM 16643	Methanobrevibacter millerae	Methanobrevibacter	Methanobacteriaceae	Methanobacteriales	Methanobacteria	Euryarchaeota	Archaea	IE19DRAFT_scaffold00010.10	2595204865	2595204864	-
