## Supplementary material for "An expanding arsenal of immune systems that protect bacteria from phages": Table S3

### Sheet: Sheet1
E. coli Phages
Phage	Source	Genbank accession
λ-vir	Udi Qimron	NC_001416.1
SECphi18	Doron et al., 2018	LT960609.1
SECphi4	Millman et al., 2020	MT331608.1
SECphi6	Millman et al., 2020	CADCZA020000001.1
SECphi27	Doron et al., 2018	LT961732.1
T5	Udi Qimron	AY543070.1
T7	Udi Qimron	NC_001604.1
SECphi17	Doron et al., 2018	LT960607.1
T2	German Collection of Microorganisms and Cell Cultures GmbH (DSMZ) (DSM 16352)	LC348380.1
T6	German Collection of Microorganisms and Cell Cultures GmbH (DSMZ) (DSM 4622)	MH550421.1
P1	Udi Qimron	AF234172.1
T4	Udi Qimron	AF158101.6
B. subtilis phages
Phage	Source	Genbank accession
SPO1	Bacillus Genetic Stock Center (BGSC: 1P4)	NC_011421.1
SP82G	Bacillus Genetic Stock Center (BGSC: 1P5)	OM236513.1
SBSphiC	Doron et al., 2018	LT960610.1
SPbeta	Bacillus Genetic Stock Center (BGSC: 1L5)	AF020713.1
rho14	Bacillus Genetic Stock Center (BGSC: 1L15)	OM236514.1
SPR	Bacillus Genetic Stock Center (BGSC: 1L56)	OM236515.1
SPP1	Bacillus Genetic Stock Center (BGSC : 1P7)	X97918.2
FADO	This study	OM236516.1
phi3T	Bacillus Genetic Stock Center (BGSC: 1L1)	KY030782.1
PBS1	The Félix d'Hérelle Reference Center for Bacterial Viruses (HER: 97)	MF360957.1
phi29	German Collection of Microorganisms and Cell Cultures GmbH (DSMZ) (DSM 5546)	NC_011048.1
AR9	Konstantin Severinov	NC_031039.1
SBSphiJ	Doron et al., 2018	LT960608.1
phi105	Bacillus Genetic Stock Center (BGSC: 1L11)	HM072038.1
