## Supplementary material for "An expanding arsenal of immune systems that protect bacteria from phages": Table S15

### Sheet: SG133_SG134.out
Taxon OID	Genome name	Species	Genus	Family	Order	Class	Phylum	Domain	Contig	DzbA (Gene OID)	DzbB (Gene OID)	Strand	Comment
2703719230	Bacillus weihenstephanensis GOE9 (BwGoe9)	Bacillus weihenstephanensis	Bacillus	Bacillaceae	Bacillales	Bacilli	Firmicutes	Bacteria	BWGOE9_contig000020	2706010683	2706010684	+	Verified
2687453493	Bacillus cereus FORC_013	Bacillus cereus	Bacillus	Bacillaceae	Bacillales	Bacilli	Firmicutes	Bacteria	Ga0129137_12	2689007484	2689007485	+	Verified
2503904002	Bacillus simplex II3b11 (Draft1, status 17.November 2010)	Bacillus simplex	Bacillus	Bacillaceae	Bacillales	Bacilli	Firmicutes	Bacteria	BsimplexDRAFT_strain_II3b11	2503915960	2503915961	+
2503982047	Anabaena cylindrica PCC 7122	Anabaena cylindrica	Anabaena	Nostocaceae	Nostocales	unclassified	Cyanobacteria	Bacteria	Acyl7122_unknown1	2504131340	2504131341	+
2506381023	Cyclobacterium marinum Raj, DSM 745	Cyclobacterium marinum	Cyclobacterium	Cyclobacteriaceae	Cytophagales	Cytophagia	Bacteroidetes	Bacteria	Contig510	2506466974	2506466975	+
2506520053	Oceanimonas doudoroffii	Oceanimonas doudoroffii	Oceanimonas	Aeromonadaceae	Aeromonadales	Gammaproteobacteria	Proteobacteria	Bacteria	DSM7028DRAFT__Contig_18	2506769050	2506769051	+
2506783057	Pseudomonas syringae Psv4352	Pseudomonas syringae	Pseudomonas	Pseudomonadaceae	Pseudomonadales	Gammaproteobacteria	Proteobacteria	Bacteria	Psv4352__Contig_189	2507107423	2507107421	-	Gene B is fragmented (2507107421, 2507107422)
2508501011	Cyanobium gracile PCC 6307	Cyanobium gracile	Cyanobium	Synechococcaceae	Synechococcales	unclassified	Cyanobacteria	Bacteria	Cyagr_Contig81	2508551655	2508551656	+
2513237000	Dolichospermum circinale ACBU02	Dolichospermum circinale	Dolichospermum	Aphanizomenonaceae	Nostocales	unclassified	Cyanobacteria	Bacteria	DOLICI_ANCIRv1.1	2513241473	2513241474	+	Gene B is fragmented (2513241474, 2513241475)
2516653039	Dolichospermum circinale AWQC131C (Submitted file with automatic translation by Kostas)	Dolichospermum circinale	Dolichospermum	Aphanizomenonaceae	Nostocales	unclassified	Cyanobacteria	Bacteria	131C_Scaffold60	2516862423	2516862422	-
2517287006	Labrenzia alexandrii DFL-11	Labrenzia alexandrii	Labrenzia	Rhodobacteraceae	Rhodobacterales	Alphaproteobacteria	Proteobacteria	Bacteria	ladfl_LADFL_1.1	2517307872	2517307871	-
2518645605	Marinobacterium rhizophilum DSM 18822	Marinobacterium rhizophilum	Marinobacterium	Oceanospirillaceae	Oceanospirillales	Gammaproteobacteria	Proteobacteria	Bacteria	F451DRAFT_scaffold00039.39	2519009466	2519009467	+
2519899639	Oceanimonas smirnovii ATCC BAA-899	Oceanimonas smirnovii	Oceanimonas	Aeromonadaceae	Aeromonadales	Gammaproteobacteria	Proteobacteria	Bacteria	G364DRAFT_scaffold00003.3	2520465621	2520465620	-
2523231064	Algoriphagus terrigena DSM 22685	Algoriphagus terrigena	Algoriphagus	Cyclobacteriaceae	Cytophagales	Cytophagia	Bacteroidetes	Bacteria	G459DRAFT_scaffold00008.8	2523455973	2523455974	+
2524614815	Stappia stellulata DSM 5886	Stappia stellulata	Stappia	Rhodobacteraceae	Rhodobacterales	Alphaproteobacteria	Proteobacteria	Bacteria	G572DRAFT_scaffold00002.2	2525925157	2525925156	-
2548877165	Stenotrophomonas sp. CC22-02	Stenotrophomonas sp. CC22-02	Stenotrophomonas	Xanthomonadaceae	Xanthomonadales	Gammaproteobacteria	Proteobacteria	Bacteria	N440DRAFT_scaffold00003.3	2551284624	2551284623	-
2556921040	Pseudomonas sp. URHB0015	Pseudomonas sp. URHB0015	Pseudomonas	Pseudomonadaceae	Pseudomonadales	Gammaproteobacteria	Proteobacteria	Bacteria	N526DRAFT_scaffold00010.10	2557105289	2557105290	+
2582580584	Composite genome from Lake Mendota Epilimnion pan-assembly MEint.metabat.548	unclassified	unclassified	unclassified	unclassified	unclassified	Cyanobacteria	Bacteria	ME548DRAFT_MEint_metabat_548_2000994.38	2582772716	2582772715	-
2590828857	Methylobacterium sp. 275MFSha3.1	Methylobacterium sp.	Methylobacterium	Methylobacteriaceae	Rhizobiales	Alphaproteobacteria	Proteobacteria	Bacteria	FF90DRAFT_scaffold00023.23	2593318233	2593318232	-
2595698252	Mucilaginibacter oryzae DSM 19975	Mucilaginibacter oryzae	Mucilaginibacter	Sphingobacteriaceae	Sphingobacteriales	Sphingobacteriia	Bacteroidetes	Bacteria	LX99DRAFT_scaffold00007.7	2596432534	2596432535	+
2597489939	Erwinia amylovora Ea644	Erwinia amylovora	Erwinia	Erwiniaceae	Enterobacterales	Gammaproteobacteria	Proteobacteria	Bacteria	Ga0045911_gi478725338.6	2598040182	2598040181	-
2597490334	Paracoccus pantotrophus DSM 1403	Paracoccus pantotrophus	Paracoccus	Rhodobacteraceae	Rhodobacterales	Alphaproteobacteria	Proteobacteria	Bacteria	Ga0061109_scaffold00007.7	2599008639	2599008638	-
2599185184	Mucilaginibacter sp. NFR10	Mucilaginibacter sp. NFR10	Mucilaginibacter	Sphingobacteriaceae	Sphingobacteriales	Sphingobacteriia	Bacteroidetes	Bacteria	Ga0058989_scaffold00001.1	2599477406	2599477405	-
2599185230	Desulfotomaculum arcticum DSM 17038	Desulfotomaculum arcticum	Desulfotomaculum	Peptococcaceae	Clostridiales	Clostridia	Firmicutes	Bacteria	Ga0056061_scaffold00012.12	2599700752	2599700753	+
2600255143	Lachnospiraceae bacterium M18-1	Lachnospiraceae bacterium M18-1	unclassified	Lachnospiraceae	Clostridiales	Clostridia	Firmicutes	Bacteria	Ga0057062_111	2601078459	2601078458	-
2600255314	Thiomargarita nelsonii bud S10	Candidatus Thiomargarita nelsonii	Thiomargarita	Thiotrichaceae	Thiotrichales	Gammaproteobacteria	Proteobacteria	Bacteria	Ga0063879_1204	2601784417	2601784418	+
2609459761	Enterobacter sp. NFR05	Enterobacter sp. NFR05	Enterobacter	Enterobacteriaceae	Enterobacterales	Gammaproteobacteria	Proteobacteria	Bacteria	Ga0058984_112	2609913556	2609913555	-
2609460318	Bacteroides fragilis DCMOUH0085B	Bacteroides fragilis	Bacteroides	Bacteroidaceae	Bacteroidales	Bacteroidia	Bacteroidetes	Bacteria	Ga0055146_1036	2612421030	2612421029	-
2617271081	Bacteroides xylanisolvens SD CC 1b	Bacteroides xylanisolvens	Bacteroides	Bacteroidaceae	Bacteroidales	Bacteroidia	Bacteroidetes	Bacteria	Ga0055373_134	2618730209	2618730208	-
2617271082	Bacteroides xylanisolvens SD CC 2a	Bacteroides xylanisolvens	Bacteroides	Bacteroidaceae	Bacteroidales	Bacteroidia	Bacteroidetes	Bacteria	Ga0055374_151	2618737260	2618737259	-
2622736511	Pedobacter nyackensis DSM 19625	Pedobacter nyackensis	Pedobacter	Sphingobacteriaceae	Sphingobacteriales	Sphingobacteriia	Bacteroidetes	Bacteria	Ga0070598_101	2623198360	2623198359	-
2622736581	Maribacter aquivivus DSM 16478	Maribacter aquivivus	Maribacter	Flavobacteriaceae	Flavobacteriales	Flavobacteriia	Bacteroidetes	Bacteria	Ga0070230_103	2623402143	2623402144	+
2630968448	Pseudoalteromonas sp. PLSV	Pseudoalteromonas sp. PLSV	Pseudoalteromonas	Pseudoalteromonadaceae	Alteromonadales	Gammaproteobacteria	Proteobacteria	Bacteria	Ga0070853_129	2631843646	2631843647	+
2630968457	Pseudomonas syringae pv. syringae CRAFRU12	Pseudomonas syringae	Pseudomonas	Pseudomonadaceae	Pseudomonadales	Gammaproteobacteria	Proteobacteria	Bacteria	Ga0072343_1234	2631880638	2631880639	+
2630968556	Aliivibrio fischeri VCW2E2	Aliivibrio fischeri	Aliivibrio	Vibrionaceae	Vibrionales	Gammaproteobacteria	Proteobacteria	Bacteria	Ga0077219_107	2632271990	2632271989	-
2630968589	Aphanizomenon flos-aquae 2012/KM1/D3	Aphanizomenon flos-aquae	Aphanizomenon	Aphanizomenonaceae	Nostocales	unclassified	Cyanobacteria	Bacteria	Ga0070878_1196	2632406759	2632406760	+
2630968589	Aphanizomenon flos-aquae 2012/KM1/D3	Aphanizomenon flos-aquae	Aphanizomenon	Aphanizomenonaceae	Nostocales	unclassified	Cyanobacteria	Bacteria	Ga0070878_1220	2632407271	2632407273	+	Gene B is fragmented (2632407272, 2632407273)
2630968591	Caballeronia glathei LMG 14190	Caballeronia glathei	Caballeronia	Burkholderiaceae	Burkholderiales	Betaproteobacteria	Proteobacteria	Bacteria	Ga0070805_1082	2632419525	2632419526	+
2630968602	Pectobacterium carotovorum M022	Pectobacterium carotovorum	Pectobacterium	Pectobacteriaceae	Enterobacterales	Gammaproteobacteria	Proteobacteria	Bacteria	Ga0078456_1037	2632474690	2632474689	-
2630968792	Dickeya chrysanthemi L11	Dickeya chrysanthemi	Dickeya	Pectobacteriaceae	Enterobacterales	Gammaproteobacteria	Proteobacteria	Bacteria	Ga0078333_1062	2633270680	2633270681	+
2630968823	Arthrobacter sp. YC-RL1	Arthrobacter sp. YC-RL1	Arthrobacter	Micrococcaceae	Micrococcales	Actinobacteria	Actinobacteria	Bacteria	Ga0077220_116	2633388095	2633388099	+	Gene A is fragmented (2633388095, 2633388098) with transposase in the middle
2634166330	Acidovorax wautersii DSM 27981	Acidovorax wautersii	Acidovorax	Comamonadaceae	Burkholderiales	Betaproteobacteria	Proteobacteria	Bacteria	Ga0074823_115	2635223471	2635223470	-
2636415407	Xanthomonas arboricola CFBP 7634	Xanthomonas arboricola	Xanthomonas	Xanthomonadaceae	Xanthomonadales	Gammaproteobacteria	Proteobacteria	Bacteria	Ga0077402_11	2636445679	2636445678	-
2636416141	Caballeronia glathei DSM 50014	Caballeronia glathei	Caballeronia	Burkholderiaceae	Burkholderiales	Betaproteobacteria	Proteobacteria	Bacteria	Ga0097772_1050	2639506892	2639506893	+
2636416182	Candidatus Thiomargarita nelsonii (unscreened)	Candidatus Thiomargarita nelsonii	Thiomargarita	Thiotrichaceae	Thiotrichales	Gammaproteobacteria	Proteobacteria	Bacteria	Ga0097846_11743	2639698772	2639698771	-
2643221685	Rhodanobacter sp. Root480	Rhodanobacter sp. Root480	Rhodanobacter	Rhodanobacteraceae	Xanthomonadales	Gammaproteobacteria	Proteobacteria	Bacteria	Ga0102129_11	2644477006	2644477005	-
2643221865	Leifsonia sp. Leaf264	Leifsonia sp. Leaf264	Leifsonia	Microbacteriaceae	Micrococcales	Actinobacteria	Actinobacteria	Bacteria	Ga0102325_106	2645297889	2645297888	-
2643221935	Rhizobium sp. Leaf386	Rhizobium sp. Leaf386	Rhizobium	Rhizobiaceae	Rhizobiales	Alphaproteobacteria	Proteobacteria	Bacteria	Ga0102415_101	2645593015	2645593016	+
2643221942	Pseudomonas sp. Leaf434	Pseudomonas sp. Leaf434	Pseudomonas	Pseudomonadaceae	Pseudomonadales	Gammaproteobacteria	Proteobacteria	Bacteria	Ga0102435_101	2645629716	2645629717	+
2648501252	Xanthomonas sp. Mitacek01	Xanthomonas sp. Mitacek01	Xanthomonas	Xanthomonadaceae	Xanthomonadales	Gammaproteobacteria	Proteobacteria	Bacteria	Ga0100855_12	2649165801	2649165800	-
2651869699	Pseudomonas savastanoi pv. savastanoi PseNe107 (unscreened)	Pseudomonas savastanoi	Pseudomonas	Pseudomonadaceae	Pseudomonadales	Gammaproteobacteria	Proteobacteria	Bacteria	Ga0080914_1004	2652483206	2652483204	-	Gene B is fragmented (2652483204, 2652483205)
2651869734	Anabaena sp. WA102	Anabaena sp. WA102	Anabaena	Nostocaceae	Nostocales	unclassified	Cyanobacteria	Bacteria	Ga0100936_11	2652615496	2652615495	-
2654587576	Pseudomonas savastanoi 4352	Pseudomonas savastanoi	Pseudomonas	Pseudomonadaceae	Pseudomonadales	Gammaproteobacteria	Proteobacteria	Bacteria	Ga0100735_1013	2654936257	2654936258	+
2654587576	Pseudomonas savastanoi 4352	Pseudomonas savastanoi	Pseudomonas	Pseudomonadaceae	Pseudomonadales	Gammaproteobacteria	Proteobacteria	Bacteria	Ga0100735_1013	2654936257	2654936259	+	Gene B is fragmented (2654936258, 2654936259)
2654587732	Ahrensia marina LZD062	Ahrensia marina	Ahrensia	Rhodobacteraceae	Rhodobacterales	Alphaproteobacteria	Proteobacteria	Bacteria	Ga0100683_105	2655595549	2655595550	+
2671180232	Cupriavidus alkaliphilus ASC-732	Cupriavidus alkaliphilus	Cupriavidus	Burkholderiaceae	Burkholderiales	Betaproteobacteria	Proteobacteria	Bacteria	Ga0116996_110	2671933912	2671933913	+
2675903319	Pseudomonas savastanoi pv. nerii CFBP 5067	Pseudomonas savastanoi	Pseudomonas	Pseudomonadaceae	Pseudomonadales	Gammaproteobacteria	Proteobacteria	Bacteria	Ga0126946_1098	2677481635	2677481634	-
2675903642	Stenotrophomonas maltophilia SM17	Stenotrophomonas maltophilia	Stenotrophomonas	Xanthomonadaceae	Xanthomonadales	Gammaproteobacteria	Proteobacteria	Bacteria	Ga0127243_10072	2678739696	2678739697	+
2684623051	Pseudomonas aeruginosa T52373	Pseudomonas aeruginosa	Pseudomonas	Pseudomonadaceae	Pseudomonadales	Gammaproteobacteria	Proteobacteria	Bacteria	Ga0125064_11	2686602261	2686602262	+
2687453626	Arthrobacter sp. YC-RL1	Arthrobacter sp. YC-RL1	Arthrobacter	Micrococcaceae	Micrococcales	Actinobacteria	Actinobacteria	Bacteria	Ga0125288_13	2689524349	2689524353	+	Gene A is fragmented (2689524349, 2689524352) with transposase in the middle
2693429640	Pseudomonas syringae ICMP 11168	Pseudomonas syringae	Pseudomonas	Pseudomonadaceae	Pseudomonadales	Gammaproteobacteria	Proteobacteria	Bacteria	Ga0113281_107	2694014166	2694014167	+
2693429915	Pseudomonas syringae pv. aptata BS3827	Pseudomonas syringae	Pseudomonas	Pseudomonadaceae	Pseudomonadales	Gammaproteobacteria	Proteobacteria	Bacteria	Ga0123324_101	2695121502	2695121501	-
2700989281	Acinetobacter sp. NBRC 110496	Acinetobacter sp. NBRC 110496	Acinetobacter	Moraxellaceae	Pseudomonadales	Gammaproteobacteria	Proteobacteria	Bacteria	Ga0109092_1004	2702011589	2702011588	-
2700989565	Klebsiella pneumoniae S_22PV	Klebsiella pneumoniae	Klebsiella	Enterobacteriaceae	Enterobacterales	Gammaproteobacteria	Proteobacteria	Bacteria	Ga0118773_103	2703257067	2703257068	+
2703719229	Bacillus weihenstephanensis GOE8 (BwGoe8)	Bacillus weihenstephanensis	Bacillus	Bacillaceae	Bacillales	Bacilli	Firmicutes	Bacteria	BWGOE8_contig000018	2706004728	2706004729	+
2703719231	Bacillus weihenstephanensis GOE10 (BwGoe10)	Bacillus weihenstephanensis	Bacillus	Bacillaceae	Bacillales	Bacilli	Firmicutes	Bacteria	BWGOE10_contig000019	2706016666	2706016667	+
2708742399	Aeromonas hydrophilia RU34A	Aeromonas hydrophila	Aeromonas	Aeromonadaceae	Aeromonadales	Gammaproteobacteria	Proteobacteria	Bacteria	Ga0136725_109	2708827600	2708827601	+
2708742462	Aeromonas sp. RU34C	Aeromonas sp. RU34C	Aeromonas	Aeromonadaceae	Aeromonadales	Gammaproteobacteria	Proteobacteria	Bacteria	Ga0136727_110	2708916576	2708916577	+
2708742469	Sphingopyxis ummariensis UI2	Sphingopyxis ummariensis	Sphingopyxis	Sphingomonadaceae	Sphingomonadales	Alphaproteobacteria	Proteobacteria	Bacteria	Ga0138994_11	2708942923	2708942924	+
2710724202	Novosphingobium sp. B1	Novosphingobium sp. B1	Novosphingobium	Sphingomonadaceae	Sphingomonadales	Alphaproteobacteria	Proteobacteria	Bacteria	Ga0157230_112	2711703490	2711703489	-
2711768509	Bacteroidetes bacterium RIFOXYA12_FULL_40_10	Bacteroidetes bacterium RIFOXYA12_FULL_40_10	unclassified	unclassified	unclassified	unclassified	Bacteroidetes	Bacteria	Ga0156377_1088	2713213478	2713213477	-
2713896858	Pseudomonas savastanoi pv. nerii ICMP 16943	Pseudomonas savastanoi	Pseudomonas	Pseudomonadaceae	Pseudomonadales	Gammaproteobacteria	Proteobacteria	Bacteria	Ga0124763_1234	2714595077	2714595078	+
2713896865	Pseudomonas savastanoi pv. savastanoi ICMP 4352	Pseudomonas savastanoi	Pseudomonas	Pseudomonadaceae	Pseudomonadales	Gammaproteobacteria	Proteobacteria	Bacteria	Ga0124772_1272	2714635646	2714635644	-	Gene B is fragmented (2714635644, 2714635645)
2713896930	Pseudomonas savastanoi pv. savastanoi PSV	Pseudomonas savastanoi	Pseudomonas	Pseudomonadaceae	Pseudomonadales	Gammaproteobacteria	Proteobacteria	Bacteria	Ga0125345_1080	2714917866	2714917864	-	Gene B is fragmented (2714917864, 2714917865)
2718217837	Serratia marcescens CAV1492	Serratia marcescens	Serratia	Yersiniaceae	Enterobacterales	Gammaproteobacteria	Proteobacteria	Bacteria	Ga0176007_15	2718998175	2718998176	+
2724678965	Pseudomonas savastanoi pv. fraxini ICMP 7711	Pseudomonas savastanoi	Pseudomonas	Pseudomonadaceae	Pseudomonadales	Gammaproteobacteria	Proteobacteria	Bacteria	Ga0125882_1106	2724821382	2724821381	-
2728368922	Pseudomonas savastanoi pv. fraxini CFBP 5062	Pseudomonas savastanoi	Pseudomonas	Pseudomonadaceae	Pseudomonadales	Gammaproteobacteria	Proteobacteria	Bacteria	Ga0126951_1192	2728466855	2728466854	-
2731957625	Erwinia persicina NBRC 102418	Erwinia persicina	Erwinia	Erwiniaceae	Enterobacterales	Gammaproteobacteria	Proteobacteria	Bacteria	Ga0128582_102	2732469092	2732469091	-
2731957697	Sphingobium abikonense NBRC 16140	Sphingobium abikonense	Sphingobium	Sphingomonadaceae	Sphingomonadales	Alphaproteobacteria	Proteobacteria	Bacteria	Ga0128664_109	2732765774	2732765773	-
2738541324	Rhizobium petrolearium DSM 26482	Rhizobium petrolearium	Rhizobium	Rhizobiaceae	Rhizobiales	Alphaproteobacteria	Proteobacteria	Bacteria	Ga0196653_102	2738983242	2738983241	-
2739367898	Nocardioides sp. CF479	Nocardioides sp.	Nocardioides	Nocardioidaceae	Propionibacteriales	Actinobacteria	Actinobacteria	Bacteria	Ga0189717_11	2740165396	2740165397	+
